# Optimizing irrigation during heat events sustains grapevine physiology and fruit production

**DOI:** 10.64898/2026.02.10.705159

**Authors:** Martina Galeano, Andrew J. McElrone, Lauren E. Parker, Nicolas Bambach, Luis Sanchez, Nick Dokoozlian, Sophia Bagshaw, Paul Bringas, Kayla Elmendorf, Elisabeth J. Forrestel

## Abstract

1. Increasing frequency, intensity, and duration of heat waves (HWs) threaten agricultural production globally by constraining physiological function and fruit production. Supplemental irrigation mitigates heat stress in grapevine and other woody perennial crops, yet water scarcity necessitates optimized irrigation strategies during extreme heat.
2. We conducted a three-year field trial in a commercial Cabernet Sauvignon vineyard, applying differential irrigation only before and during naturally occurring HWs: baseline (50% ET), moderate (90-120% ET), and high (120-180% ET). We monitored water potentials, leaf gas exchange, canopy temperature, yield, and berry composition.
3. Baseline irrigation consistently reduced net photosynthesis, stomatal conductance, and leaf cooling capacity during HWs. Moderate supplemental irrigation maintained gas exchange, transpiration, and leaf temperature, mitigating yield losses. Excessive irrigation beyond moderate levels provided no additional physiological benefit and decreased crop water use efficiency and berry quality.
4. Our results demonstrate that targeted, event-based irrigation sustains grapevine physiological performance and fruit production under extreme heat, whereas both insufficient and excessive water negatively affect carbon assimilation, stomatal regulation, and crop productivity. These findings emphasize the importance of aligning water management with heat event timing to preserve vine function, optimize water use, and maintain yield and fruit quality in water-limited regions.
