## Supplementary material for "Optimizing irrigation during heat events sustains grapevine physiology and fruit production": Table S2

	date	treatment	p_value	mean	standard_error	letters_ordered.Stem_wp_MPa	letters_ordered.groups	Mean_sem
1	2019-09-05	1	0.547800423246506	-0.981666666666667	0.0537535528541551	-0.981666666666667	a	-0.98 ± 0.05 a
2	2019-09-05	2	0.547800423246506	-1.03	0.0287228132326901	-1.03	a	-1.03 ± 0.03 a
3	2019-09-05	3	0.547800423246506	-0.978333333333333	0.00833333333333334	-0.978333333333333	a	-0.98 ± 0.01 a
16	2019-08-20	1	0.00126571672024477	-0.888333333333333	0.0590715197404337	-0.888333333333333	b	-0.89 ± 0.06 b
26	2019-08-20	2	0.00126571672024477	-0.703333333333333	0.0317104959840674	-0.703333333333333	a	-0.7 ± 0.03 a
36	2019-08-20	3	0.00126571672024477	-0.595555555555556	0.0335869977782041	-0.595555555555556	a	-0.6 ± 0.03 a
15	2019-08-15	1	0.216066619046844	-1.10666666666667	0.0848004192861752	-1.10666666666667	a	-1.11 ± 0.08 a
25	2019-08-15	2	0.216066619046844	-0.857777777777778	0.093225797838989	-0.857777777777778	a	-0.86 ± 0.09 a
35	2019-08-15	3	0.216066619046844	-0.804444444444444	0.077855120275332	-0.804444444444444	a	-0.8 ± 0.08 a
14	2019-08-01	1	0.00429318656785015	-0.838333333333333	0.0319808970758761	-0.838333333333333	b	-0.84 ± 0.03 b
24	2019-08-01	2	0.00429318656785015	-0.632857142857143	0.0298180422941967	-0.632857142857143	a	-0.63 ± 0.03 a
34	2019-08-01	3	0.00429318656785015	-0.554444444444444	0.0352416700603416	-0.554444444444444	a	-0.55 ± 0.04 a
13	2019-07-28	1	0.0340813534441706	-1.185	0.0856251520679915	-1.185	ab	-1.19 ± 0.09 ab
23	2019-07-28	2	0.0340813534441706	-1.24333333333333	0.0331327297061045	-1.24333333333333	b	-1.24 ± 0.03 b
33	2019-07-28	3	0.0340813534441706	-0.984444444444444	0.0561770789337686	-0.984444444444444	a	-0.98 ± 0.06 a
12	2019-07-25	1	0.00355426769738546	-1.218	0.077614431647729	-1.218	b	-1.22 ± 0.08 b
22	2019-07-25	2	0.00355426769738546	-1.0175	0.0288932765288298	-1.0175	a	-1.02 ± 0.03 a
32	2019-07-25	3	0.00355426769738546	-1.02857142857143	0.0110040190555156	-1.02857142857143	a	-1.03 ± 0.01 a
11	2019-07-12	1	0.315862232062896	-1.081	0.0566721565968098	-1.081	a	-1.08 ± 0.06 a
21	2019-07-12	2	0.315862232062896	-1.06488888888889	0.0432648318962682	-1.06488888888889	a	-1.06 ± 0.04 a
31	2019-07-12	3	0.315862232062896	-1.16333333333333	0.0276887462097269	-1.16333333333333	a	-1.16 ± 0.03 a
