## Supplementary material for "Optimizing irrigation during heat events sustains grapevine physiology and fruit production": Table S3

	date	treatment	p_value	mean	standard_error	letters_ordered.stem_wp_MPa	letters_ordered.groups	Mean_sem
1	2020-09-15	1	0.686287585864792	-1.38777777777778	0.0800482107818952	-1.38777777777778	a	-1.39 ± 0.08 a
2	2020-09-15	2	0.686287585864792	-1.32125	0.0997038024063562	-1.32125	a	-1.32 ± 0.1 a
3	2020-09-15	3	0.686287585864792	-1.36285714285714	0.0306838165592133	-1.36285714285714	a	-1.36 ± 0.03 a
115	2020-09-07	1	0.00135354555781273	-1.49444444444444	0.0358666942034866	-1.49444444444444	b	-1.49 ± 0.04 b
215	2020-09-07	2	0.00135354555781273	-1.13666666666667	0.0684348838921594	-1.13666666666667	a	-1.14 ± 0.07 a
315	2020-09-07	3	0.00135354555781273	-1.13444444444444	0.061285105837641	-1.13444444444444	a	-1.13 ± 0.06 a
114	2020-08-26	1	0.582806502095186	-0.81	0.0338296385503074	-0.81	a	-0.81 ± 0.03 a
214	2020-08-26	2	0.582806502095186	-0.738	0.00374165738677394	-0.738	a	-0.74 ± 0 a
314	2020-08-26	3	0.582806502095186	-0.751111111111111	0.0290805607295609	-0.751111111111111	a	-0.75 ± 0.03 a
113	2020-08-19	1	0.0381636933772528	-0.972222222222222	0.0350704757824147	-0.972222222222222	b	-0.97 ± 0.04 b
213	2020-08-19	2	0.0381636933772528	-0.88	0.0287228132326901	-0.88	ab	-0.88 ± 0.03 ab
313	2020-08-19	3	0.0381636933772528	-0.768888888888889	0.0448901264955906	-0.768888888888889	a	-0.77 ± 0.04 a
112	2020-08-13	1	0.196574565218303	-0.918888888888889	0.0254648147474796	-0.918888888888889	a	-0.92 ± 0.03 a
212	2020-08-13	2	0.196574565218303	-0.932222222222222	0.0402691561653781	-0.932222222222222	a	-0.93 ± 0.04 a
312	2020-08-13	3	0.196574565218303	-0.872222222222222	0.0227167203336232	-0.872222222222222	a	-0.87 ± 0.02 a
111	2020-08-10	1	0.0198347366151834	-0.917777777777778	0.0372595169713494	-0.917777777777778	a	-0.92 ± 0.04 a
211	2020-08-10	2	0.0198347366151834	-0.945555555555556	0.0218651873935049	-0.945555555555556	a	-0.95 ± 0.02 a
311	2020-08-10	3	0.0198347366151834	-1.04111111111111	0.012957670877434	-1.04111111111111	b	-1.04 ± 0.01 b
110	2020-07-31	1	0.471725843064155	-0.941111111111111	0.0355295043451544	-0.941111111111111	a	-0.94 ± 0.04 a
210	2020-07-31	2	0.471725843064155	-0.973333333333333	0.00988826464946088	-0.973333333333333	a	-0.97 ± 0.01 a
310	2020-07-31	3	0.471725843064155	-0.9	0.0330823887354654	-0.9	a	-0.9 ± 0.03 a
19	2020-07-20	1	0.179458725731583	-0.812222222222222	0.0395382296636846	-0.812222222222222	a	-0.81 ± 0.04 a
29	2020-07-20	2	0.179458725731583	-0.784285714285714	0.0158650773799597	-0.784285714285714	a	-0.78 ± 0.02 a
39	2020-07-20	3	0.179458725731583	-0.841428571428571	0.0131707777961327	-0.841428571428571	a	-0.84 ± 0.01 a
18	2020-07-12	1	0.177761301516592	-1.24777777777778	0.0311259885062921	-1.24777777777778	a	-1.25 ± 0.03 a
28	2020-07-12	2	0.177761301516592	-1.215	0.0257737407895267	-1.215	a	-1.22 ± 0.03 a
38	2020-07-12	3	0.177761301516592	-1.28222222222222	0.0181642030269687	-1.27625	a	-1.28 ± 0.02 a
17	2020-07-10	1	0.213436435282709	-1.22555555555556	0.0251170101232385	-1.22555555555556	a	-1.23 ± 0.03 a
27	2020-07-10	2	0.213436435282709	-1.16333333333333	0.0317542648054294	-1.16333333333333	a	-1.16 ± 0.03 a
37	2020-07-10	3	0.213436435282709	-1.1775	0.0334744038675182	-1.1775	a	-1.18 ± 0.03 a
16	2020-07-02	1	0.684134829559095	-1.165	0.0354562104171167	-1.165	a	-1.17 ± 0.04 a
26	2020-07-02	2	0.684134829559095	-1.10444444444444	0.0575690674830173	-1.10444444444444	a	-1.1 ± 0.06 a
36	2020-07-02	3	0.684134829559095	-1.17222222222222	0.0398182599715318	-1.17222222222222	a	-1.17 ± 0.04 a
15	2020-06-25	1	0.712493686591287	-1.2	0.0506074215022966	-1.2	a	-1.2 ± 0.05 a
25	2020-06-25	2	0.712493686591287	-1.1525	0.046627321849503	-1.1525	a	-1.15 ± 0.05 a
35	2020-06-25	3	0.712493686591287	-1.13555555555556	0.0570358345231582	-1.13555555555556	a	-1.14 ± 0.06 a
14	2020-06-19	1	0.0590145642945348	-0.9325	0.0233567059810607	-0.9325	a	-0.93 ± 0.02 a
24	2020-06-19	2	0.0590145642945348	-0.86	0.0225198325291921	-0.86	a	-0.86 ± 0.02 a
34	2020-06-19	3	0.0590145642945348	-0.975714285714286	0.0182387790497196	-0.975714285714286	a	-0.98 ± 0.02 a
13	2020-06-11	1	0.15254361946611	-0.911111111111111	0.0445796554384659	-0.911111111111111	a	-0.91 ± 0.04 a
23	2020-06-11	2	0.15254361946611	-0.813333333333333	0.0600694043031337	-0.813333333333333	a	-0.81 ± 0.06 a
33	2020-06-11	3	0.15254361946611	-0.81	0.026903708365382	-0.81	a	-0.81 ± 0.03 a
12	2020-06-05	1	0.468923493685973	-0.762222222222222	0.0512558337540924	-0.762222222222222	a	-0.76 ± 0.05 a
22	2020-06-05	2	0.468923493685973	-0.696666666666667	0.0409267638593622	-0.696666666666667	a	-0.7 ± 0.04 a
32	2020-06-05	3	0.468923493685973	-0.746666666666667	0.0164654520469713	-0.746666666666667	a	-0.75 ± 0.02 a
11	2020-05-27	1	0.302794186442331	-0.617142857142857	0.0134011878852098	-0.617142857142857	a	-0.62 ± 0.01 a
21	2020-05-27	2	0.302794186442331	-0.573333333333333	0.0325747004761534	-0.573333333333333	a	-0.57 ± 0.03 a
31	2020-05-27	3	0.302794186442331	-0.636666666666667	0.0324037034920393	-0.636666666666667	a	-0.64 ± 0.03 a
