## Supplementary material for "Optimizing irrigation during heat events sustains grapevine physiology and fruit production": Table S4

	date	treatment	p_value	mean	standard_error	letters_ordered.stem_wp_MPa	letters_ordered.groups	Mean_sem
11	6/4/21	1	0.727027779	-0.914444444	0.049780382	-0.914444444	a	-0.91 ± 0.05 a
21	6/4/21	2	0.727027779	-0.89125	0.025804035	-0.89125	a	-0.89 ± 0.03 a
31	6/4/21	3	0.727027779	-0.948888889	0.064127573	-0.948888889	a	-0.95 ± 0.06 a
12	6/15/21	1	0.20108493	-0.87175	0.036696511	-0.87175	a	-0.87 ± 0.04 a
22	6/15/21	2	0.20108493	-0.877777778	0.030676528	-0.877777778	a	-0.88 ± 0.03 a
32	6/15/21	3	0.20108493	-0.952857143	0.030915729	-0.952857143	a	-0.95 ± 0.03 a
13	6/17/21	1	0.28822865	-1.0525	0.024034945	-1.0525	a	-1.05 ± 0.02 a
23	6/17/21	2	0.28822865	-0.991111111	0.022635054	-0.991111111	a	-0.99 ± 0.02 a
33	6/17/21	3	0.28822865	-1.0225	0.033898483	-1.0225	a	-1.02 ± 0.03 a
14	6/22/21	1	1.13E-07	-0.971875	0.014203166	-0.971875	b	-0.97 ± 0.01 b
24	6/22/21	2	1.13E-07	-0.912857143	0.024660966	-0.912857143	b	-0.91 ± 0.02 b
34	6/22/21	3	1.13E-07	-0.731111111	0.023000268	-0.731111111	a	-0.73 ± 0.02 a
15	6/30/21	1	0.031861801	-1.093333333	0.028235124	-1.093333333	b	-1.09 ± 0.03 b
25	6/30/21	2	0.031861801	-1.03125	0.022868998	-1.03125	ab	-1.03 ± 0.02 ab
35	6/30/21	3	0.031861801	-1	0.013627703	-1	a	-1 ± 0.01 a
16	7/7/21	1	0.523460947	-1.0475	0.027369822	-1.0475	a	-1.05 ± 0.03 a
26	7/7/21	2	0.523460947	-1.015	0.035355339	-1.015	a	-1.02 ± 0.04 a
36	7/7/21	3	0.523460947	-0.99875	0.027738415	-0.99875	a	-1 ± 0.03 a
17	7/10/21	1	0.147664949	-1.371428571	0.023847589	-1.371428571	a	-1.37 ± 0.02 a
27	7/10/21	2	0.147664949	-1.246666667	0.059324906	-1.246666667	a	-1.25 ± 0.06 a
37	7/10/21	3	0.147664949	-1.204444444	0.067661558	-1.204444444	a	-1.2 ± 0.07 a
18	7/14/21	1	0.795506123	-0.896	0.006	-0.896	a	-0.9 ± 0.01 a
28	7/14/21	2	0.795506123	-0.915555556	0.042821046	-0.915555556	a	-0.92 ± 0.04 a
38	7/14/21	3	0.795506123	-0.875555556	0.049780382	-0.875555556	a	-0.88 ± 0.05 a
19	7/28/21	1	0.32736604	-0.6125	0.020155644	-0.6125	a	-0.61 ± 0.02 a
29	7/28/21	2	0.32736604	-0.55	0.037282704	-0.55	a	-0.55 ± 0.04 a
39	7/28/21	3	0.32736604	-0.570777778	0.028660744	-0.570777778	a	-0.57 ± 0.03 a
110	8/11/21	1	0.310179875	-0.665	0.026677081	-0.665	a	-0.66 ± 0.03 a
210	8/11/21	2	0.310179875	-0.717777778	0.040817268	-0.717777778	a	-0.72 ± 0.04 a
310	8/11/21	3	0.310179875	-0.631111111	0.045443629	-0.631111111	a	-0.63 ± 0.05 a
111	8/30/21	1	0.639064955	-0.7725	0.039358698	-0.7725	a	-0.77 ± 0.04 a
211	8/30/21	2	0.639064955	-0.72	0.045237469	-0.72	a	-0.72 ± 0.05 a
311	8/30/21	3	0.639064955	-0.717222222	0.050118686	-0.717222222	a	-0.72 ± 0.05 a
1	9/8/21	1	0.255675512	-0.764285714	0.045295703	-0.764285714	a	-0.76 ± 0.05 a
2	9/8/21	2	0.255675512	-1.11	0.287228132	-1.11	a	-1.11 ± 0.29 a
3	9/8/21	3	0.255675512	-0.7675	0.031457643	-0.7675	a	-0.77 ± 0.03 a
