## Supplementary material for "Optimizing irrigation during heat events sustains grapevine physiology and fruit production": Table S5

	date	treatment	p_value	mean	standard_error	letters_ordered.leaf_temp_C	letters_ordered.groups	Mean_sem
1	2019-08-20	1	0.445335681504408	30.46	0.143527000944073	30.46	a	30.46 ± 0.14 a
2	2019-08-20	2	0.445335681504408	29.5777777777778	0.636783972129084	29.5777777777778	a	29.58 ± 0.64 a
3	2019-08-20	3	0.445335681504408	29.5	0.3749073959734	29.5	a	29.5 ± 0.37 a
14	2019-08-15	1	3.97108608835762e-07	40.2333333333333	0.813087394510032	40.2333333333333	a	40.23 ± 0.81 a
24	2019-08-15	2	3.97108608835762e-07	35.0222222222222	0.270173698128618	35.0222222222222	b	35.02 ± 0.27 b
34	2019-08-15	3	3.97108608835762e-07	33.6	0.637704215656966	33.6	b	33.6 ± 0.64 b
13	2019-08-01	1	0.232517381132295	30.45	0.395600808897049	30.45	a	30.45 ± 0.4 a
23	2019-08-01	2	0.232517381132295	29.0111111111111	0.504822423246379	29.0111111111111	a	29.01 ± 0.5 a
33	2019-08-01	3	0.232517381132295	28.9777777777778	0.754206311624231	28.9777777777778	a	28.98 ± 0.75 a
12	2019-07-28	1	6.68451129263009e-05	39.1666666666667	0.621110117272113	39.1666666666667	a	39.17 ± 0.62 a
22	2019-07-28	2	6.68451129263009e-05	34.8857142857143	0.251119940446385	34.8857142857143	b	34.89 ± 0.25 b
32	2019-07-28	3	6.68451129263009e-05	33.9333333333333	0.796171394166413	33.9333333333333	b	33.93 ± 0.8 b
11	2019-07-25	1	5.06881306479347e-05	38.6666666666667	0.621110117272113	38.6666666666667	a	38.67 ± 0.62 a
21	2019-07-25	2	5.06881306479347e-05	34.9125	0.592041715470408	34.9125	b	34.91 ± 0.59 b
31	2019-07-25	3	5.06881306479347e-05	33.8333333333333	0.538258508731838	33.8333333333333	b	33.83 ± 0.54 b
