## Supplementary material for "Optimizing irrigation during heat events sustains grapevine physiology and fruit production": Table S6

	interval	treatment	p_value	mean	standard_error	letters_ordered.A	letters_ordered.groups	Mean_sem
1	2019-08-15 17:00:00	1	0.000259954344265148	7.992731365	0.594724803940543	7.992731365	b	7.99 ± 0.59 b
2	2019-08-15 17:00:00	2	0.000259954344265148	12.9175174812222	0.999109308843074	12.9175174812222	a	12.92 ± 1 a
3	2019-08-15 17:00:00	3	0.000259954344265148	13.2262682881111	0.860414921869095	13.2262682881111	a	13.23 ± 0.86 a
14	2019-08-15 13:30:00	1	2.10849217949008e-09	7.92090680922222	0.586382129815093	7.92090680922222	b	7.92 ± 0.59 b
24	2019-08-15 13:30:00	2	2.10849217949008e-09	15.1336661068148	0.736000024471282	15.1336661068148	a	15.13 ± 0.74 a
34	2019-08-15 13:30:00	3	2.10849217949008e-09	16.6566145722593	0.958459429187934	16.6566145722593	a	16.66 ± 0.96 a
13	2019-08-15 11:30:00	1	2.94544795302237e-06	10.7353157516471	1.00741662106849	10.7353157516471	b	10.74 ± 1.01 b
23	2019-08-15 11:30:00	2	2.94544795302237e-06	16.4456174744	0.619310946248513	16.4456174744	a	16.45 ± 0.62 a
33	2019-08-15 11:30:00	3	2.94544795302237e-06	16.2419833925926	0.725552978635953	16.2419833925926	a	16.24 ± 0.73 a
12	2019-08-15 09:00:00	1	0.597959349769392	15.15503912	0.466663826966566	15.15503912	a	15.16 ± 0.47 a
22	2019-08-15 09:00:00	2	0.597959349769392	14.9886735228	0.398536735553489	14.9886735228	a	14.99 ± 0.4 a
32	2019-08-15 09:00:00	3	0.597959349769392	15.5384134142308	0.391739780461083	15.5384134142308	a	15.54 ± 0.39 a
11	2019-08-15 05:30:00	1	0.680751077877659	-0.125768210666667	0.096072771603687	-0.125768210666667	a	-0.13 ± 0.1 a
21	2019-08-15 05:30:00	2	0.680751077877659	0.313786395	0.718391246608432	0.313786395	a	0.31 ± 0.72 a
31	2019-08-15 05:30:00	3	0.680751077877659	0.705597833	0.536287769183623	0.705597833	a	0.71 ± 0.54 a
