## Supplementary material for "Optimizing irrigation during heat events sustains grapevine physiology and fruit production": Table S9

	interval	treatment	p_value	mean	standard_error	letters_ordered.gsw	letters_ordered.groups	Mean_sem
1	2020-07-12 17:00:00	1	0.00010326283748291	0.052385313037037	0.00370271113728081	0.052385313037037	b	0.05 ± 0 b
2	2020-07-12 17:00:00	2	0.00010326283748291	0.0723795336666667	0.00580182150189516	0.0723795336666667	a	0.07 ± 0.01 a
3	2020-07-12 17:00:00	3	0.00010326283748291	0.07951276144	0.00402723946288067	0.07951276144	a	0.08 ± 0 a
14	2020-07-12 13:30:00	1	0.00491563115003302	0.0737108167407407	0.00421004911635042	0.0737108167407407	b	0.07 ± 0 b
24	2020-07-12 13:30:00	2	0.00491563115003302	0.09192766248	0.00475398857928259	0.09192766248	a	0.09 ± 0 a
34	2020-07-12 13:30:00	3	0.00491563115003302	0.0895334605	0.00440865574063744	0.0895334605	a	0.09 ± 0 a
13	2020-07-12 11:00:00	1	0.0105862546560976	0.0987837815925926	0.00508132518599408	0.0987837815925926	b	0.1 ± 0.01 b
23	2020-07-12 11:00:00	2	0.0105862546560976	0.12260275768	0.00748929080746312	0.12260275768	a	0.12 ± 0.01 a
33	2020-07-12 11:00:00	3	0.0105862546560976	0.123222611925926	0.00619078569698791	0.123222611925926	a	0.12 ± 0.01 a
12	2020-07-12 09:00:00	1	0.227055206625786	0.1105049384	0.00704475455587013	0.1105049384	a	0.11 ± 0.01 a
22	2020-07-12 09:00:00	2	0.227055206625786	0.127266614148148	0.0123714195005229	0.127266614148148	a	0.13 ± 0.01 a
32	2020-07-12 09:00:00	3	0.227055206625786	0.131418929333333	0.0089660374608366	0.131418929333333	a	0.13 ± 0.01 a
11	2020-07-12 05:30:00	1	0.708646392935279	0.00727756566666667	0.00457547803747389	0.00727756566666667	a	0.01 ± 0 a
21	2020-07-12 05:30:00	2	0.708646392935279	0.00402854966666667	0.00842637865646995	0.00402854966666667	a	0 ± 0.01 a
31	2020-07-12 05:30:00	3	0.708646392935279	0.0149945648888889	0.00353029870020702	0.0149945648888889	a	0.01 ± 0 a
