## Supplementary material for "Optimizing irrigation during heat events sustains grapevine physiology and fruit production": Table S10

	interval	treatment	p_value	mean	standard_error	letters_ordered.leaf_temp_C	letters_ordered.groups	Mean_sem
1	2019-08-15 17:00:00	1	0.00367190501145134	37.4	0.433589667773576	37.4	a	37.4 ± 0.43 a
2	2019-08-15 17:00:00	2	0.00367190501145134	34.4666666666667	0.661227814162579	34.4666666666667	b	34.47 ± 0.66 b
3	2019-08-15 17:00:00	3	0.00367190501145134	33.2222222222222	0.611641184250705	33.2222222222222	b	33.22 ± 0.61 b
13	2019-08-15 13:30:00	1	1.51142711976648e-06	40.2333333333333	0.813087394510032	40.2333333333333	a	40.23 ± 0.81 a
23	2019-08-15 13:30:00	2	1.51142711976648e-06	35.0222222222222	0.270173698128618	35.0222222222222	b	35.02 ± 0.27 b
33	2019-08-15 13:30:00	3	1.51142711976648e-06	33.6	0.637704215656966	33.6	b	33.6 ± 0.64 b
12	2019-08-15 11:30:00	1	0.000685843075950935	33.85	0.354729944229879	33.85	a	33.85 ± 0.35 a
22	2019-08-15 11:30:00	2	0.000685843075950935	31.6428571428571	0.23589459193335	31.6428571428571	b	31.64 ± 0.24 b
32	2019-08-15 11:30:00	3	0.000685843075950935	31.3555555555556	0.424627650978253	31.3555555555556	b	31.36 ± 0.42 b
11	2019-08-15 09:00:00	1	0.112603815176773	28.25	0.477318901085358	28.25	a	28.25 ± 0.48 a
21	2019-08-15 09:00:00	2	0.112603815176773	25.55	1.1034038245357	25.55	a	25.55 ± 1.1 a
31	2019-08-15 09:00:00	3	0.112603815176773	26.725	0.687321405374308	26.725	a	26.73 ± 0.69 a
