## Supplementary material for "Optimizing irrigation during heat events sustains grapevine physiology and fruit production": Table S11

	interval	treatment	p_value	mean	standard_error	letters_ordered.leaf_temp	letters_ordered.groups	Mean_sem
1	2020-08-19 17:00:00	1	0.0462612049462019	41.3222222222222	0.497989786200976	41.3222222222222	a	41.32 ± 0.5 a
2	2020-08-19 17:00:00	2	0.0462612049462019	38.3111111111111	1.67227759229113	38.3111111111111	ab	38.31 ± 1.67 ab
3	2020-08-19 17:00:00	3	0.0462612049462019	37.2111111111111	0.91369889953548	37.2111111111111	b	37.21 ± 0.91 b
13	2020-08-19 13:30:00	1	0.238620163285878	42.8333333333333	0.822090830342568	42.8333333333333	a	42.83 ± 0.82 a
23	2020-08-19 13:30:00	2	0.238620163285878	43.05	0.837754936322869	43.05	a	43.05 ± 0.84 a
33	2020-08-19 13:30:00	3	0.238620163285878	40.525	1.49782580524477	40.525	a	40.52 ± 1.5 a
12	2020-08-19 11:30:00	1	0.382595219369041	37.2222222222222	1.54198445173183	37.2222222222222	a	37.22 ± 1.54 a
22	2020-08-19 11:30:00	2	0.382595219369041	34.6444444444444	1.90781369279596	34.6444444444444	a	34.64 ± 1.91 a
32	2020-08-19 11:30:00	3	0.382595219369041	33.4625	2.30666251633951	33.4625	a	33.46 ± 2.31 a
11	2020-08-19 09:00:00	1	0.312294114417111	31.3125	0.453729584349848	31.3125	a	31.31 ± 0.45 a
21	2020-08-19 09:00:00	2	0.312294114417111	31.3222222222222	0.495753572794258	31.3222222222222	a	31.32 ± 0.5 a
31	2020-08-19 09:00:00	3	0.312294114417111	32.4222222222222	0.728350071847661	32.4222222222222	a	32.42 ± 0.73 a
