## Supplementary material for "Optimizing irrigation during heat events sustains grapevine physiology and fruit production": Table S12

	interval	treatment	p_value	mean	standard_error	letters_ordered.E	letters_ordered.groups	Mean_sem
1	2019-08-15 17:00:00	1	1.77074455310657e-09	0.00451810705555556	0.000440949003139422	0.00451810705555556	b	0 ± 0 b
2	2019-08-15 17:00:00	2	1.77074455310657e-09	0.00972185885185185	0.000686430904592566	0.00972185885185185	a	0.01 ± 0 a
3	2019-08-15 17:00:00	3	1.77074455310657e-09	0.01017856316	0.000418379326378534	0.01017856316	a	0.01 ± 0 a
14	2019-08-15 13:30:00	1	7.78812386004303e-13	0.00443936383333333	0.00035221069774991	0.00443936383333333	c	0 ± 0 c
24	2019-08-15 13:30:00	2	7.78812386004303e-13	0.0087472127037037	0.000539666297249977	0.0087472127037037	b	0.01 ± 0 b
34	2019-08-15 13:30:00	3	7.78812386004303e-13	0.0110329857777778	0.000449413145419983	0.0110329857777778	a	0.01 ± 0 a
13	2019-08-15 11:30:00	1	2.55466687222386e-16	0.0040981961875	0.000361976500438291	0.0040981961875	b	0 ± 0 b
23	2019-08-15 11:30:00	2	2.55466687222386e-16	0.00987818303846154	0.000399110611212487	0.00987818303846154	a	0.01 ± 0 a
33	2019-08-15 11:30:00	3	2.55466687222386e-16	0.0111092928148148	0.000421306510457648	0.0111092928148148	a	0.01 ± 0 a
12	2019-08-15 09:00:00	1	0.00310763625758107	0.006417100125	0.00024123647721259	0.006417100125	ab	0.01 ± 0 ab
22	2019-08-15 09:00:00	2	0.00310763625758107	0.00542038762962963	0.000432327729742963	0.00542038762962963	b	0.01 ± 0 b
32	2019-08-15 09:00:00	3	0.00310763625758107	0.00710800262962963	0.00032058145143173	0.00710800262962963	a	0.01 ± 0 a
11	2019-08-15 05:30:00	1	0.00150059874204771	0.000236421833333333	4.78994742054765e-05	0.000236421833333333	b	0 ± 0 b
21	2019-08-15 05:30:00	2	0.00150059874204771	0.000323826625	4.8221077320999e-05	0.000323826625	b	0 ± 0 b
31	2019-08-15 05:30:00	3	0.00150059874204771	0.000564366444444444	5.30726116425284e-05	0.000564366444444444	a	0 ± 0 a
