## Supplementary material for "Optimizing irrigation during heat events sustains grapevine physiology and fruit production": Table S13

	interval	treatment	p_value	mean	standard_error	letters_ordered.E	letters_ordered.groups	Mean_sem
1	2020-07-12 17:00:00	1	6.79337007047678e-05	0.00278875348148148	0.000192559175118745	0.00278875348148148	b	0 ± 0 b
2	2020-07-12 17:00:00	2	6.79337007047678e-05	0.00374328196296296	0.00027186523495507	0.00374328196296296	a	0 ± 0 a
3	2020-07-12 17:00:00	3	6.79337007047678e-05	0.00411753892307692	0.000202660373425682	0.00411753892307692	a	0 ± 0 a
14	2020-07-12 13:30:00	1	6.43607881492883e-06	0.004092368625	0.000239692247237835	0.004092368625	b	0 ± 0 b
24	2020-07-12 13:30:00	2	6.43607881492883e-06	0.005450331	0.000276028056345072	0.005450331	a	0.01 ± 0 a
34	2020-07-12 13:30:00	3	6.43607881492883e-06	0.005853597	0.000208708424796369	0.005853597	a	0.01 ± 0 a
13	2020-07-12 11:30:00	1	1.80641172643157e-05	0.00372569222222222	0.000153728126930758	0.00372569222222222	b	0 ± 0 b
23	2020-07-12 11:30:00	2	1.80641172643157e-05	0.00475261915384615	0.000255256329842863	0.00475261915384615	a	0 ± 0 a
33	2020-07-12 11:30:00	3	1.80641172643157e-05	0.00493200436	0.000156735975892432	0.00493200436	a	0 ± 0 a
12	2020-07-12 09:00:00	1	0.256073540975391	0.00345098748148148	0.000250576669596117	0.00345098748148148	a	0 ± 0 a
22	2020-07-12 09:00:00	2	0.256073540975391	0.00381595240740741	0.000399893800324494	0.00381595240740741	a	0 ± 0 a
32	2020-07-12 09:00:00	3	0.256073540975391	0.00403742344444444	0.00030055525674671	0.00403742344444444	a	0 ± 0 a
11	2020-07-12 05:30:00	1	0.723481160395565	6.41225222222222e-05	5.92048301078922e-05	6.41225222222222e-05	a	0 ± 0 a
21	2020-07-12 05:30:00	2	0.723481160395565	3.75505e-05	0.000103289236906173	3.75505e-05	a	0 ± 0 a
31	2020-07-12 05:30:00	3	0.723481160395565	0.000163144655555556	3.79633962819857e-05	0.000163144655555556	a	0 ± 0 a
