## Supplementary material for "Optimizing irrigation during heat events sustains grapevine physiology and fruit production": Table S14

	treatment	Date	Mean_Max_Soil_Temp_TCAV_Avg	Mean_Min_Soil_Temp_TCAV_Avg	CI_Max_Soil_Temp_TCAV_Avg	CI_Min_Soil_Temp_TCAV_Avg
1	1	2020-07-23	37.46	28.49	NA	NA
2	1	2020-07-24	37.79	24.2	NA	NA
3	1	2020-07-25	38.12	24.06	NA	NA
4	1	2020-07-26	39.15	24.9	NA	NA
5	1	2020-07-27	39.14	25.24	NA	NA
6	1	2020-07-28	39.06	24.84	NA	NA
7	1	2020-07-29	36.485	24.275	5.7722	1.0878
8	1	2020-07-30	36.79	22.575	4.4492	4.2434
9	1	2020-07-31	36.995	22.26	4.263	4.0572
10	1	2020-08-01	36.68	21.535	4.1748	4.3022
11	1	2020-08-02	37.39	22.005	3.33200000000001	4.0278
12	1	2020-08-03	37.405	22.47	3.9102	4.1552
13	1	2020-08-04	37.46	22.78	3.6456	3.724
14	1	2020-08-05	35.955	22.44	3.4986	3.724
15	1	2020-08-06	35.73	21.375	2.9988	3.577
16	1	2020-08-07	36.83	22.13	3.0576	3.3908
17	1	2020-08-08	37.455	23.04	2.891	3.43
18	1	2020-08-09	38.345	23.62	2.6166	3.43
19	1	2020-08-10	38.025	23.935	3.4594	3.969
20	1	2020-08-11	35.2566666666667	22.6566666666667	3.62745352248348	2.40426666666667
21	1	2020-08-12	35.03	22.4433333333333	3.84326630528426	1.80895482653505
22	1	2020-08-13	34.74	23.4133333333333	3.39144194308753	1.86678496291827
23	1	2020-08-14	34.9266666666667	25.2766666666667	4.137292334097	1.77335175429029
24	1	2020-08-15	35.5933333333333	25.4833333333333	3.27514247086206	1.85632914227096
25	1	2020-08-16	38.4933333333333	26.3433333333333	3.68480579195762	1.74914062454808
26	1	2020-08-17	37.2366666666667	27.3766666666667	4.03509900966232	1.61345557663599
27	1	2020-08-18	34.85	27.12	5.68673658261045	1.64931408773466
28	1	2020-08-19	34.165	26.185	3.7338	2.9302
29	1	2020-08-20	33.525	23.84	4.557	2.9988
30	1	2020-08-21	28.8266666666667	23.6433333333333	3.26527477012953	2.36444393274848
31	1	2020-08-22	30.2233333333333	22.7533333333333	2.33304043494988	1.39193736129819
32	1	2020-08-23	30.6966666666667	23.3366666666667	2.2063812463952	1.30387067525034
33	1	2020-08-24	31.2566666666667	23.9766666666667	2.14994320958588	1.30116709320688
34	1	2020-08-25	33.1366666666667	24.3366666666667	2.5722671746492	1.20208007128385
35	1	2020-08-26	34.0266666666667	23.4933333333333	3.05098272546915	1.38284601858309
36	1	2020-08-27	34.0133333333333	22.1233333333333	3.26878278126754	1.53974741362919
37	1	2020-08-28	33.66	22.6366666666667	2.70489468433308	1.57412664180632
38	1	2020-08-29	33.46	22.9533333333333	2.84425198133592	1.44961991033665
39	1	2020-08-30	31.7333333333333	22.3766666666667	2.31037179499558	1.50980795835467
40	1	2020-08-31	32.7533333333333	22.3033333333333	2.35598015083131	1.37918341701812
41	1	2020-09-01	33.3	22.31	2.46814772113286	1.37940004349717
42	1	2020-09-02	32.8433333333333	22.0233333333333	2.53420075325097	1.37481267249194
43	1	2020-09-03	33.8666666666667	21.7133333333333	2.70523394264608	1.3576606219687
44	1	2020-09-04	34.3866666666667	22.1833333333333	2.65781428328701	1.39772112303484
45	1	2020-09-05	35.8833333333333	23.05	2.90182249246534	1.30016616373959
46	1	2020-09-06	37.02	24.3433333333333	2.76012263495664	1.25042947999655
47	1	2020-09-07	34.5533333333333	24.9833333333333	2.409666580901	1.34162600518094
48	1	2020-09-08	33.82	24.6033333333333	3.03365538803163	1.23352032456345
49	1	2020-09-09	29.7466666666667	22.8066666666667	1.87673909155689	1.2878623597954
50	1	2020-09-10	26.63	21.06	1.17736032434142	1.21477842149642
51	1	2020-09-11	29.5733333333333	20.0166666666667	1.74121607057954	1.16957615874774
52	1	2020-09-12	27.43	20.4566666666667	1.26330071373895	1.08541851426586
53	1	2020-09-13	30.3033333333333	20.24	2.15529705712332	0.851266006212708
54	1	2020-09-14	28.71	20.1833333333333	5.22009244873434	0.857734856726975
55	2	2020-07-23	31.145	25.585	3.7534	4.459
56	2	2020-07-24	31.49	22.35	3.5868	3.1752
57	2	2020-07-25	31.69	22.255	3.3908	3.3418
58	2	2020-07-26	33.81	23.01	1.2544	3.2928
59	2	2020-07-27	32.705	23.62	3.8122	2.8616
60	2	2020-07-28	32.81	22.945	3.3712	3.8514
61	2	2020-07-29	32.185	22.935	4.5374	3.6946
62	2	2020-07-30	32.25	22.67	3.7044	3.8416
63	2	2020-07-31	32.18	22.39	3.7828	3.7436
64	2	2020-08-01	32.06	21.865	3.528	3.871
65	2	2020-08-02	32.73	22.27	3.1556	3.7044
66	2	2020-08-03	32.82	22.94	3.6652	3.6064
67	2	2020-08-04	32.885	23.135	3.5378	3.8514
68	2	2020-08-05	31.465	22.705	4.0866	3.9886
69	2	2020-08-06	31.3	21.68	3.3516	3.724
70	2	2020-08-07	32.285	22.355	3.2242	3.4006
71	2	2020-08-08	33.135	23.3	2.9694	3.2928
72	2	2020-08-09	34.115	23.845	2.9694	3.283
73	2	2020-08-10	30.0466666666667	23.7066666666667	7.69727322223771	2.38533780510108
74	2	2020-08-11	34.3266666666667	22.87	3.53128933079375	2.60635785724064
75	2	2020-08-12	35.0733333333333	23.3	3.23650017834766	2.93374311986127
76	2	2020-08-13	34.38	24.1666666666667	3.66081270394066	2.81461580879365
77	2	2020-08-14	35.7733333333333	26.06	2.69912076877721	2.40628085919606
78	2	2020-08-15	35.3766666666667	26.3066666666667	2.85762204483223	2.36547270915937
79	2	2020-08-16	37.9533333333333	27.0566666666667	2.06021806397068	2.19893986982616
80	2	2020-08-17	36.0933333333333	28.0433333333333	3.09660013419736	1.90454230838919
81	2	2020-08-18	30.5266666666667	27.6333333333333	2.72480732366733	2.04342990527637
82	2	2020-08-21	27.87	23.75	NA	NA
83	2	2020-08-22	28.62	21.14	NA	NA
84	2	2020-08-23	28.55	22.1	NA	NA
85	2	2020-08-24	29.84	22.54	NA	NA
86	2	2020-08-25	30.04	25.745	1.1564	5.7134
87	2	2020-08-26	32.52	23.375	3.2536	3.1066
88	2	2020-08-27	32.59	21.71	2.94	3.8808
89	2	2020-08-28	32.705	22.45	2.1854	3.5084
90	2	2020-08-29	32.21	22.6	2.7048	3.724
91	2	2020-08-30	30.965	22.185	2.1462	3.4202
92	2	2020-08-31	31.9	23.79	1.69586255732395	3.93803949192996
93	2	2020-09-01	32.2666666666667	22.56	1.76335864884159	2.28777706373093
94	2	2020-09-02	31.7633333333333	22.31	1.89409209678704	2.28777706373093
95	2	2020-09-03	32.6933333333333	21.9166666666667	1.69795036179245	2.51018624895533
96	2	2020-09-04	33.32	22.3966666666667	1.61613855841633	2.45384729036761
97	2	2020-09-05	34.39	23.2466666666667	1.58860791050949	2.28823412943499
98	2	2020-09-06	35.5066666666667	24.4366666666667	1.0480248682376	2.24201878473645
99	2	2020-09-07	33.3433333333333	24.9866666666667	1.16072899698614	2.360161580156
100	2	2020-09-08	31.8533333333333	24.5866666666667	2.0522467731191	2.11989300778234
101	2	2020-09-09	28.25	22.5666666666667	2.11292484800888	2.25091112021579
102	2	2020-09-10	26.07	20.9833333333333	1.39021903310234	2.16909618453811
103	2	2020-09-11	28.7966666666667	20.17	0.701717714690966	1.70553789755608
104	2	2020-09-12	27.0166666666667	20.6166666666667	0.458312285577324	1.7135651775692
105	2	2020-09-13	29.84	20.3566666666667	0.813891819183199	1.47657669552847
106	2	2020-09-14	26.4366666666667	20.3366666666667	2.5865399831521	1.54812430738333
107	3	2020-07-23	30.275	25.205	3.1654	3.9102
108	3	2020-07-24	30.605	22.115	2.8126	3.1262
109	3	2020-07-25	30.865	21.98	2.4402	3.2732
110	3	2020-07-26	32.19	22.685	1.8816	3.2438
111	3	2020-07-27	32.35	23.075	2.1364	3.087
112	3	2020-07-28	32.535	22.745	1.7934	3.3418
113	3	2020-07-29	32.7	22.615	2.156	3.0282
114	3	2020-07-30	32.04	22.465	1.9404	3.5966
115	3	2020-07-31	32.18	22.04	1.5876	3.5084
116	3	2020-08-01	32.09	21.245	1.4308	3.0674
117	3	2020-08-02	32.44	21.55	0.764400000000001	2.5088
118	3	2020-08-03	33.175	22.18	0.813400000000005	2.4108
119	3	2020-08-04	32.85	22.45	1.0976	2.5088
120	3	2020-08-05	31.34	22.11	1.6072	2.5088
121	3	2020-08-06	30.97	21.055	1.078	2.5382
122	3	2020-08-07	31.98	21.745	0.607599999999997	2.2638
123	3	2020-08-08	32.9	22.645	0.215599999999999	2.009
124	3	2020-08-09	34.1	23.17	0.391999999999999	2.0384
125	3	2020-08-10	34.505	23.755	0.186200000000005	1.8522
126	3	2020-08-11	32.7066666666667	24.3266666666667	1.0294717437167	3.00535463760565
127	3	2020-08-12	33.03	22.4466666666667	1.29285736258877	2.17813925888845
128	3	2020-08-13	32.97	23.53	0.797682275930293	1.74267405252197
129	3	2020-08-14	33.7433333333333	25.5266666666667	0.319332331244076	1.06781532319238
130	3	2020-08-15	33.6733333333333	25.7433333333333	0.731995786265953	1.0268562855196
131	3	2020-08-16	35.8466666666667	26.48	0.689475639727597	0.869792557644254
132	3	2020-08-17	35.0066666666667	27.27	1.32476926963822	1.00941585748062
133	3	2020-08-18	31.67	26.855	2.744	1.4994
134	3	2020-08-19	30.68	24.98	NA	NA
135	3	2020-08-20	29.62	22.77	NA	NA
136	3	2020-08-21	28.065	22.495	0.950600000000002	1.9502
137	3	2020-08-22	28.57	22.585	0.431199999999998	1.4406
138	3	2020-08-23	28.91	23.18	0.881999999999998	1.372
139	3	2020-08-24	29.4	23.695	0.744800000000001	1.2642
140	3	2020-08-25	30.145	24.035	1.3818	1.127
141	3	2020-08-26	31.12	24.1966666666667	1.58214618793587	2.40926798657001
142	3	2020-08-27	30.9	21.9066666666667	2.02595495836737	1.41619701705346
143	3	2020-08-28	31.1066666666667	22.4366666666667	1.55085150517744	1.48276443322749
144	3	2020-08-29	30.8966666666667	22.74	1.66716534406292	1.44149971904264
145	3	2020-08-30	29.7833333333333	22.2466666666667	1.41221290809063	1.47066770021118
146	3	2020-08-31	30.4033333333333	22.2	1.43162016067267	1.42802287563377
147	3	2020-09-01	30.62	22.19	1.7913370648764	1.38273797951745
148	3	2020-09-02	30.1433333333333	21.88	2.04580982281128	1.47069672377868
149	3	2020-09-03	31.0166666666667	21.57	2.06961315977434	1.65698265531055
150	3	2020-09-04	31.49	22.0533333333333	1.75647059753359	1.5129851523102
151	3	2020-09-05	32.8233333333333	22.8733333333333	1.44431003750734	1.43407782835444
152	3	2020-09-06	33.5066666666667	24.0766666666667	1.24009482074737	1.19459994605354
153	3	2020-09-07	32.1266666666667	24.53	0.827337749115265	1.21525268702988
154	3	2020-09-08	30.8733333333333	24.14	1.05823867083208	1.03249406777957
155	3	2020-09-09	27.65	22.3033333333333	0.345279094839715	0.827415134285351
156	3	2020-09-10	25.6066666666667	20.83	0.213910552438267	0.986511699542046
157	3	2020-09-11	27.95	19.94	0.32933443994416	0.969952493682035
158	3	2020-09-12	26.46	20.35	0.250236048562151	0.858008515886255
159	3	2020-09-13	28.7166666666667	20.1666666666667	0.554410213149474	0.771016379707837
160	3	2020-09-14	28.08	20.0933333333333	1.75059200653189	1.14176425665624
