## Supplementary material for "Optimizing irrigation during heat events sustains grapevine physiology and fruit production": Table S15

	treatment	Date	Mean_Max_Soil_Temp_TCAV_Avg	Mean_Min_Soil_Temp_TCAV_Avg	CI_Max_Soil_Temp_TCAV_Avg	CI_Min_Soil_Temp_TCAV_Avg
1	1	2021-04-01	28.88	14.415	0.921200000000001	0.519399999999999
2	1	2021-04-02	27.88	14.68	1.6072	0.294000000000001
3	1	2021-04-03	25.295	14.085	0.930999999999999	0.264600000000001
4	1	2021-04-04	25.135	12.885	0.7154	0.245
5	1	2021-04-05	25.375	13.61	0.343000000000001	0.215600000000001
6	1	2021-04-06	26.5166666666667	13.83	2.17063056071528	1.57789130170617
7	1	2021-04-07	26.1933333333333	13.55	1.63615329898447	0.442774946596275
8	1	2021-04-08	25.9466666666667	12.7666666666667	1.64454525156483	0.242790481233878
9	1	2021-04-09	26.5366666666667	13.6366666666667	1.65780678139657	0.297320507944616
10	1	2021-04-10	26.01	13.2566666666667	1.5371115943006	0.220687451186313
11	1	2021-04-11	27.19	13.8166666666667	1.70760137424791	0.181880302519114
12	1	2021-04-12	28.47	14.67	1.91629471637324	0.248180686866108
13	1	2021-04-13	27.1433333333333	14.84	1.59473567855129	0.300035820083758
14	1	2021-04-14	27.28	14.7266666666667	1.67152495643948	0.345711504645773
15	1	2021-04-15	27.6033333333333	14.1366666666667	1.60234578595813	0.406486758018567
16	1	2021-04-16	27.9	14.4666666666667	1.55401345339522	0.345896657656268
17	1	2021-04-17	29.3966666666667	15.0333333333333	1.87963670721528	0.2490391490866
18	1	2021-04-18	30.8966666666667	16.0433333333333	2.00061932188788	0.399976621539031
19	1	2021-04-19	30.9666666666667	16.86	1.75093333333333	0.323845148180424
20	1	2021-04-20	29.95	17.05	1.46816952699612	0.383245578361098
21	1	2021-04-21	30.05	16.7833333333333	1.57386901615096	0.351770101692063
22	1	2021-04-22	29.61	16.57	1.42182206106578	0.354429569872492
23	1	2021-04-23	29.66	15.96	1.64721646422078	0.334924946816448
24	1	2021-04-24	28.0166666666667	17.1566666666667	1.19417109513019	0.427072161479897
25	1	2021-04-25	22.8466666666667	17.1033333333333	0.748088063740567	0.414287522273012
26	1	2021-04-26	26.8466666666667	13.4033333333333	1.39991817538661	0.427970736278909
27	1	2021-04-27	28.3166666666667	13.7166666666667	1.49210520332106	0.314076027597
28	1	2021-04-28	31.63	15.04	1.91281674326981	0.193037612915204
29	1	2021-04-29	33.4633333333333	17.5733333333333	1.7946699207499	0.348845741139422
30	1	2021-04-30	32.85	18.94	1.78288190672667	0.387234364866203
31	1	2021-05-01	32.4266666666667	18.3733333333333	1.6244893898631	0.355031216154924
32	1	2021-05-02	30.9133333333333	18.2	1.50781350453047	0.344536558292439
33	1	2021-05-03	31.96	18.14	1.85945369755026	0.32972303528871
34	1	2021-05-04	34.4733333333333	18.7766666666667	1.88626735939291	0.544622992945071
35	1	2021-05-05	35.9466666666667	19.9066666666667	2.17893278260508	0.457892990895374
36	1	2021-05-06	33.5933333333333	20.0366666666667	2.18181055496984	0.957952436768711
37	1	2021-05-07	33.0833333333333	18.8333333333333	1.87021160062468	0.779522771387156
38	1	2021-05-08	31.9566666666667	18.8266666666667	1.72024043797501	0.728312838765809
39	1	2021-05-09	33.6766666666667	19.1166666666667	1.81358555108688	0.565840982766164
40	1	2021-05-10	34.0066666666667	19.5533333333333	1.92892725051459	0.464418451159919
41	1	2021-05-11	36.58	20.1266666666667	2.42018336495399	0.433175273737754
42	1	2021-05-12	36.9333333333333	20.88	2.37681373645008	0.470808156259
43	1	2021-05-13	35.7166666666667	20.9666666666667	1.94729504469947	0.419509194707869
44	1	2021-05-14	34.1166666666667	20.2366666666667	2.33122846394581	0.891123675167732
45	1	2021-05-15	32.5733333333333	19.46	2.06908717178481	0.833019215464646
46	1	2021-05-16	32.6866666666667	20.0266666666667	1.88487515884858	0.68097268994024
47	1	2021-05-17	32.39	19.9433333333333	1.96160001359434	0.578928542894352
48	1	2021-05-18	33.6633333333333	19.19	2.27183456361691	0.658668879888318
49	1	2021-05-19	31.74	19.1166666666667	1.78632612177434	0.686684103338483
50	1	2021-05-20	29.0566666666667	17.59	1.81312654213041	0.563421878642758
51	1	2021-05-21	29.2966666666667	17.34	1.83935090483331	0.437099042933444
52	1	2021-05-22	30.83	17.1966666666667	2.02794498281717	0.301384302474063
53	1	2021-05-23	31.5633333333333	18.3233333333333	2.12417747323	0.277724307742609
54	1	2021-05-24	33.0166666666667	18.9666666666667	2.3849888366848	0.282977062282047
55	1	2021-05-25	32.8833333333333	20.5333333333333	2.47396034819567	0.282297463286118
56	1	2021-05-26	32.33	19.3033333333333	2.33760986764972	0.518237903326692
57	1	2021-05-27	32.3266666666667	19.28	2.61203451057685	0.590282237577922
58	1	2021-05-28	32.62	20.6566666666667	2.38881575123184	0.49666226396259
59	1	2021-05-29	31.95	20.4066666666667	2.41970712277333	0.558208244694078
60	1	2021-05-30	33.1	20.21	2.99824482878456	0.558857835231824
61	1	2021-05-31	35.5166666666667	21.7433333333333	3.72855908063394	0.48359908096595
62	1	2021-06-01	35.7133333333333	23	3.78236554787844	0.537125832556953
63	1	2021-06-02	35.1566666666667	22.9433333333333	3.81607072843841	0.469900660896654
64	1	2021-06-03	34.98	22.7333333333333	3.8192013685237	0.427970736278909
65	1	2021-06-04	35.1366666666667	23.5133333333333	3.75144773713355	0.676160546353043
66	1	2021-06-05	33.6866666666667	22.0933333333333	3.63039997306694	0.750139341130107
67	1	2021-06-06	34.0233333333333	22.08	3.70214087492329	0.733452147950589
68	1	2021-06-07	32.9366666666667	21.12	3.50661717582313	0.663607876183921
69	1	2021-06-08	31.1066666666667	19.9733333333333	2.93774150288581	0.581576768602202
70	1	2021-06-09	30.0066666666667	19.2566666666667	2.83932533144368	0.59978704368949
71	1	2021-06-10	30.5733333333333	18.2666666666667	3.07808069492085	0.604995133130105
72	1	2021-06-11	31.43	18.4166666666667	3.45229023886077	0.418133333333334
73	1	2021-06-12	33.2366666666667	20.4366666666667	3.56772645687854	0.300533333333334
74	1	2021-06-13	33.9666666666667	22.29	3.49910475661672	0.326209012751028
75	1	2021-06-14	33.86	22.81	3.46410246961605	0.331659182495124
76	1	2021-06-15	33.09	21.3633333333333	3.62822418270977	0.338789715179064
77	1	2021-06-16	33.6733333333333	20.97	3.28852592982192	0.50366025586037
78	1	2021-06-17	35.54	22.0866666666667	3.64856689308738	0.631101062517811
79	1	2021-06-18	36.6866666666667	24.4566666666667	3.1967901095387	0.565840982766164
80	1	2021-06-19	35.95	25.0533333333333	3.05665754706019	0.579481254610056
81	1	2021-06-20	36.2733333333333	24.4033333333333	3.31099509983194	0.456913140298873
82	1	2021-06-21	34.38	24.1533333333333	2.88541913304347	0.380787418092795
83	1	2021-06-22	34.01	22.7466666666667	2.87104878398121	0.284106114760743
84	1	2021-06-23	34.0266666666667	22.6266666666667	2.62913704811632	0.301384302474064
85	1	2021-06-24	33.8	22.66	2.57218420283877	0.323845148180424
86	1	2021-06-25	34.1666666666667	22.4966666666667	2.57002599554514	0.312850493224978
87	1	2021-06-26	35.3433333333333	23.2266666666667	2.6994291281265	0.34884574113942
88	1	2021-06-27	35.8033333333333	24.4166666666667	2.56952769027911	0.36004535516762
89	1	2021-06-28	35.83	24.16	2.59749919730498	0.376673722647774
90	1	2021-06-29	36.0766666666667	24.2766666666667	2.52716731363618	0.447569098327597
91	1	2021-06-30	35.8733333333333	25.3933333333333	2.40945400546357	0.445561837583864
92	1	2021-07-01	35.4666666666667	24.3966666666667	2.55816502291085	0.488342084108171
93	1	2021-07-02	35.5533333333333	24.2666666666667	2.6369184068614	0.480277771479981
94	1	2021-07-03	33.8633333333333	24.15	2.04824949435148	0.572440809167201
95	1	2021-07-04	35.3466666666667	23.9333333333333	2.47357211425996	0.591726708690571
96	1	2021-07-05	35.3533333333333	23.5466666666667	2.58567345536473	0.529603138627826
97	1	2021-07-06	35.12	23.5533333333333	2.53229673879925	0.514393692720966
98	1	2021-07-07	35.2433333333333	23.2333333333333	2.6093122397376	0.5240124341188
99	1	2021-07-08	35.88	23.21	2.48984296158078	0.488953549259369
100	1	2021-07-09	37.8133333333333	25.4533333333333	2.52478466760589	0.638363839131816
101	1	2021-07-10	38.6033333333333	26.8433333333333	2.62626185374659	0.698333571996777
102	1	2021-07-11	38.7466666666667	27.2133333333333	2.53025633835344	0.621594394369117
103	1	2021-07-12	37.3133333333333	25.94	2.65716377448671	0.554487198529717
104	1	2021-07-13	36.1933333333333	24.9766666666667	2.66483927053355	0.497692506585253
105	1	2021-07-14	35.17	23.6933333333333	2.85382551206855	0.79794978399507
106	1	2021-07-15	34.73	23.2066666666667	2.8324769184114	0.863982386651745
107	1	2021-07-16	34.9	22.5733333333333	3.01859090305394	0.964612981689778
108	1	2021-07-17	35.7066666666667	23.2066666666667	3.07200084490729	0.938710642909256
109	1	2021-07-18	34	24.1166666666667	2.4892	0.938710642909256
110	1	2021-07-19	36.0766666666667	24.8	3.0612902232737	0.864254067582752
111	1	2021-07-20	35.72	24.5866666666667	3.11771460742213	0.968587324119228
112	1	2021-07-21	35.4533333333333	23.55	3.19747100343034	0.875661669824596
113	1	2021-07-22	35.5166666666667	23.43	3.16174859918439	0.756062219661848
114	1	2021-07-23	36.07	23.7733333333333	3.08314500037435	0.689475639727597
115	1	2021-07-24	35.61	24.3766666666667	2.92532872682713	0.758204522393384
116	1	2021-07-25	35.48	24.55	2.72900234762327	0.67109133009847
117	1	2021-07-26	33.3066666666667	24.8866666666667	2.40274825240691	0.707442655705118
118	1	2021-07-27	34.64	24.88	2.72602110043191	0.625154999446803
119	1	2021-07-28	34.3066666666667	24.3333333333333	2.38472036469222	0.583774446549731
120	1	2021-07-29	36.34	25.21	2.74409333174609	0.580438041482465
121	1	2021-07-30	36.4233333333333	25.9033333333333	2.79889860560265	0.532496727167825
122	1	2021-07-31	35.3566666666667	25.13	2.60594839890927	0.6076
123	1	2021-08-01	36.19	24.3433333333333	3.00112633078538	0.585417290865621
124	1	2021-08-02	35.3566666666667	23.89	3.02300658579795	0.500600013317354
125	1	2021-08-03	36.3033333333333	23.16	3.18386567835042	0.454336850071986
126	1	2021-08-04	35.81	23.78	2.82038029587028	0.480499906347546
127	1	2021-08-05	35.1866666666667	23.3233333333333	2.95967211096845	0.488210956224642
128	1	2021-08-06	30.4966666666667	23.0166666666667	1.69579963176995	0.458312285577325
129	1	2021-08-07	31.1033333333333	23.27	1.66551313147363	0.465611740974531
130	1	2021-08-08	34.97	22.7	2.6472579725696	0.453913883168749
131	1	2021-08-09	35.6066666666667	23.64	2.8050682352564	0.380731366363913
132	1	2021-08-10	35.98	23.7466666666667	2.74276305453703	0.417060080936922
133	1	2021-08-11	35.9233333333333	24.5066666666667	2.55543547582621	0.484921235299552
134	1	2021-08-12	32.59	24.8033333333333	1.83407552007362	0.656851858826967
135	1	2021-08-13	34.1366666666667	23.9666666666667	2.45671577336718	0.571694665980987
136	1	2021-08-14	34.28	24.51	2.02519633945288	0.544701361604077
137	1	2021-08-15	32.7033333333333	24.6833333333333	1.66620495471329	0.561866666666667
138	1	2021-08-16	34.43	24.8333333333333	2.06697155600491	0.502174967295043
139	1	2021-08-17	32.5733333333333	24.1466666666667	1.90319711830149	0.576601368171962
140	1	2021-08-18	30.22	23.1666666666667	1.55537248700539	0.563573376865082
141	1	2021-08-19	31.6833333333333	22.0333333333333	2.03016434583782	0.513396965753055
142	1	2021-08-20	29.02	22.1266666666667	1.26876256775385	0.498977318567132
143	1	2021-08-21	30.98	21.36	1.91000298778126	0.489607843074435
144	1	2021-08-22	32.79	20.71	2.4056421789895	0.455603394778104
145	1	2021-08-23	33.2333333333333	21.3133333333333	2.4443836069197	0.413359203491481
146	1	2021-08-24	32.47	21.7166666666667	2.25479522203976	0.418898258663259
147	1	2021-08-25	33.5066666666667	21.59	2.47074911537192	0.43577872060638
148	1	2021-08-26	34.37	21.2333333333333	2.45941603909004	0.451273181614467
149	1	2021-08-27	33.61	22.29	2.22201538548529	0.492866283421104
150	1	2021-08-28	34.96	23.0166666666667	2.19365362200447	0.527422529329612
151	1	2021-08-29	35.7733333333333	23.2733333333333	2.27400360402333	0.461791602830154
152	1	2021-08-30	36.32	23.68	2.43784397641304	0.479031912646051
153	1	2021-08-31	36.0333333333333	22.9933333333333	2.5085532864803	0.54532790543346
154	1	2021-09-01	34.3066666666667	22.16	2.38284021378783	0.502387420224672
155	1	2021-09-02	33.5533333333333	21.3466666666667	2.45431690790828	0.503193923298408
156	1	2021-09-03	33.16	21.06	2.3352805741495	0.558170009943207
157	1	2021-09-04	34.2033333333333	21.2033333333333	2.38445186247163	0.514766967773878
158	1	2021-09-05	35.8166666666667	21.8633333333333	2.48758757925112	0.615903123695422
159	1	2021-09-06	36.2366666666667	22.7366666666667	2.55267792806779	0.599787043689489
160	1	2021-09-07	36.5433333333333	24.0766666666667	2.36444393274848	0.601599039597341
161	1	2021-09-08	36.3466666666667	24.15	2.2803860413925	0.571209150253507
162	1	2021-09-09	35.1466666666667	24.7466666666667	1.93902465287176	0.535135438723485
163	1	2021-09-10	33.3333333333333	24.1866666666667	1.82116007472648	0.292981941043776
164	1	2021-09-11	35.2166666666667	22.41	2.66217099709575	0.430010480492432
165	1	2021-09-12	36.1533333333333	22.8266666666667	2.9169632275898	0.579260233209372
166	1	2021-09-13	31.9933333333333	23.24	6.63372738394068	0.697660891837859
167	1	2021-09-14	28.33	23.88	NA	NA
168	2	2021-03-31	25.7533333333333	18.8666666666667	3.72751144390523	1.08045216049167
169	2	2021-04-01	29.83	14.6933333333333	0.978627038253083	0.844115768784775
170	2	2021-04-02	27.3333333333333	15.3566666666667	1.66409014713079	0.469900660896653
171	2	2021-04-03	24.9066666666667	14.9033333333333	1.34105320467824	0.378764330128614
172	2	2021-04-04	24.3466666666667	13.5333333333333	1.41121512337575	0.243843046058548
173	2	2021-04-05	24.4466666666667	14.3433333333333	1.20659895205951	0.229783937162235
174	2	2021-04-06	27.0366666666667	13.6733333333333	1.85329144796794	0.0834120161873843
175	2	2021-04-07	26.8166666666667	14.3866666666667	2.2578409785555	0.0691423009291543
176	2	2021-04-08	26.92	13.6333333333333	2.40792999898253	0.0718666666666663
177	2	2021-04-09	27.6433333333333	14.4966666666667	2.31734487530689	0.102679393150611
178	2	2021-04-10	27.14	14.19	2.55863217624834	0.177845925827198
179	2	2021-04-11	28.2033333333333	14.8233333333333	2.60452298213021	0.274010835146674
180	2	2021-04-12	29.52	15.69	2.82636711934832	0.314415606058818
181	2	2021-04-13	28.28	15.9766666666667	2.63187935893726	0.251087483647521
182	2	2021-04-14	28.4933333333333	15.66	2.54715387660642	0.866178087924188
183	2	2021-04-15	28.81	15.1833333333333	2.83956585414038	0.470581446486979
184	2	2021-04-16	29.1366666666667	15.64	2.8518355476975	0.359808171113441
185	2	2021-04-17	30.83	16.2433333333333	3.28128821044419	0.300746301353446
186	2	2021-04-18	32.27	17.21	3.1513362499105	0.322259605494286
187	2	2021-04-19	32.3466666666667	18.2	3.03642597216604	0.333199999999999
188	2	2021-04-20	31.2733333333333	18.4466666666667	2.77244369064148	0.261088218381791
189	2	2021-04-21	31.3133333333333	18.09	2.72255061130388	0.245065324624544
190	2	2021-04-22	30.7933333333333	17.81	2.6728999715249	0.269455450863403
191	2	2021-04-23	30.42	17.09	2.25927730037727	0.2352
192	2	2021-04-24	28.75	18.1433333333333	2.38003513699553	0.109907678429571
193	2	2021-04-25	23.6633333333333	17.91	1.60999945893711	0.350798023559617
194	2	2021-04-26	27.78	14.2433333333333	2.63144143009112	0.448426602442114
195	2	2021-04-27	29.44	14.7	2.8149266799214	0.467669855061595
196	2	2021-04-28	32.6333333333333	16.1966666666667	3.06488547982538	0.356471024223725
197	2	2021-04-29	34.4633333333333	18.75	2.99303687321831	0.3136
198	2	2021-04-30	33.97	20.2966666666667	3.28978473054596	0.423761085728476
199	2	2021-05-01	33.24	19.7266666666667	2.71311957225135	0.289021552445102
200	2	2021-05-02	32.1366666666667	19.4766666666667	2.82594422528904	0.316917178104593
201	2	2021-05-03	32.7266666666667	19.46	2.752906656205	0.366158217168479
202	2	2021-05-04	35.39	19.96	3.08542848888124	0.261006462244393
203	2	2021-05-05	37.1466666666667	21.3366666666667	3.07185494738566	0.356111617957691
204	2	2021-05-06	34.6966666666667	21.4033333333333	3.12367132144924	0.946386653423313
205	2	2021-05-07	34.32	20.3166666666667	3.20772029537074	0.427222055194304
206	2	2021-05-08	33.1633333333333	20.3466666666667	3.12176449535266	0.415213765560718
207	2	2021-05-09	34.8	20.5333333333333	3.29670601661719	0.358976792812264
208	2	2021-05-10	35.22	21.0733333333333	3.36572578799878	0.280933333333334
209	2	2021-05-11	37.6333333333333	21.56	3.4064426593018	0.300035820083757
210	2	2021-05-12	38.1066666666667	22.37	3.42139008266783	0.193369008202797
211	2	2021-05-13	36.8733333333333	22.5133333333333	3.29560528650572	0.290347684298976
212	2	2021-05-14	35.32	21.5233333333333	3.25926254235525	0.772343907279078
213	2	2021-05-15	33.8533333333333	20.8666666666667	3.40642386349347	0.316917178104591
214	2	2021-05-16	34.0333333333333	21.3433333333333	3.31474446945428	0.368482316777586
215	2	2021-05-17	33.46	21.2733333333333	2.92324872245475	0.306231488329408
216	2	2021-05-18	34.7633333333333	20.3133333333333	3.16838376744008	0.0363760605038239
217	2	2021-05-19	33.14	20.3366666666667	3.03606045613939	0.0284781397644662
218	2	2021-05-20	30.7933333333333	18.8166666666667	2.96904600016758	0.0942250733321258
219	2	2021-05-21	31.01	18.5233333333333	3.28920081073402	0.153637553279716
220	2	2021-05-22	32.3933333333333	18.3433333333333	3.35937240435042	0.0818624320294578
221	2	2021-05-23	33.23	19.4266666666667	3.34128744847452	0.130175744455119
222	2	2021-05-24	34.7566666666667	20.12	3.60629939473201	0.0392000000000015
223	2	2021-05-25	34.39	21.7633333333333	3.08617544543404	0.329787756662439
224	2	2021-05-26	34.2066666666667	20.41	3.30886728117712	0.188336861323889
225	2	2021-05-27	33.9833333333333	20.5233333333333	3.06333920057472	0.267388190547833
226	2	2021-05-28	31.2133333333333	22.28	5.98637322517658	1.19608187010756
227	2	2021-05-29	33.055	21.71	4.5374	0.117600000000001
228	2	2021-05-30	34.045	21.375	5.3018	0.264600000000003
229	2	2021-05-31	36.07	22.85	5.782	0.117600000000001
230	2	2021-06-01	36.425	24.245	5.3802	0.146999999999999
231	2	2021-06-02	35.855	24.355	5.439	0.166600000000002
232	2	2021-06-03	35.37	24.015	4.4884	0.107799999999999
233	2	2021-06-04	35.97	25.5633333333333	2.65715574251868	2.43125164290147
234	2	2021-06-05	34.65	23	2.53335844548957	0.49944758817451
235	2	2021-06-06	34.8366666666667	22.8066666666667	2.67366638989318	0.525720246688083
236	2	2021-06-07	33.9433333333333	22.07	2.77855684683814	0.470536091424805
237	2	2021-06-08	31.87	21.0433333333333	2.11292484800888	0.492519743541085
238	2	2021-06-09	30.71	20.1133333333333	2.06585611631917	0.558093532583124
239	2	2021-06-10	31.5533333333333	18.9533333333333	2.74589712197024	0.629068743814574
240	2	2021-06-11	32.3466666666667	19.1733333333333	2.87386473662983	0.546969168336855
241	2	2021-06-12	34.11	21.1666666666667	3.11043622235424	0.223569864794978
242	2	2021-06-13	34.9233333333333	22.8866666666667	3.01046330284523	0.158559571700285
243	2	2021-06-14	34.1966666666667	23.6866666666667	2.41460368406724	0.180466703607928
244	2	2021-06-15	33.4433333333333	21.9	2.61203451057685	0.571209150253507
245	2	2021-06-16	33.9633333333333	21.3033333333333	2.71185280164278	0.668542308143455
246	2	2021-06-17	35.79	22.2433333333333	3.04532536192768	0.498463791173552
247	2	2021-06-18	36.9866666666667	24.6166666666667	3.23810217943233	0.18398033711363
248	2	2021-06-19	36.0066666666667	25.3566666666667	2.83381780014955	0.21981535685914
249	2	2021-06-20	36.1433333333333	24.7166666666667	2.9461421765496	0.336894549937777
250	2	2021-06-21	34.4066666666667	24.61	2.53450391551834	0.323449491162583
251	2	2021-06-22	33.8633333333333	23.2466666666667	2.49123975919175	0.383134185951141
252	2	2021-06-23	34.04	23.1866666666667	2.30972507454892	0.502174967295043
253	2	2021-06-24	33.9033333333333	23.21	2.2063812463952	0.447091996498856
254	2	2021-06-25	34.4366666666667	23.0833333333333	2.42505505458696	0.471532895046687
255	2	2021-06-26	36.05	23.74	2.96435556121956	0.417162414414339
256	2	2021-06-27	36.8033333333333	25.0866666666667	3.11513279617062	0.374856227254012
257	2	2021-06-28	36.2566666666667	25.0233333333333	2.6149988026341	0.497949734187878
258	2	2021-06-29	36.5166666666667	24.82	2.55252743069383	0.574227597154067
259	2	2021-06-30	36.2466666666667	25.8233333333333	2.69325523319107	0.623958987256196
260	2	2021-07-01	35.9666666666667	25.0266666666667	2.67649066087999	0.530931324288848
261	2	2021-07-02	36.1233333333333	24.9133333333333	2.67682554613566	0.525476613286559
262	2	2021-07-03	34.4233333333333	24.78	2.51627497525829	0.601031158371454
263	2	2021-07-04	36.5366666666667	24.6366666666667	3.05551225019817	0.51984153140912
264	2	2021-07-05	36.08	24.35	2.84202252864634	0.641731657314799
265	2	2021-07-06	35.5833333333333	24.1966666666667	2.67658634665708	0.695209295424368
266	2	2021-07-07	35.7266666666667	23.6566666666667	2.79555676346909	0.757866666666667
267	2	2021-07-08	36.1133333333333	23.58	2.55182499225772	0.75462121182308
268	2	2021-07-09	38.1833333333333	25.7433333333333	2.84396682899861	0.477067561020217
269	2	2021-07-10	38.9066666666667	27.1333333333333	2.81272709739933	0.389103745091775
270	2	2021-07-11	39.5866666666667	27.4866666666667	3.0497653184758	0.515388492089006
271	2	2021-07-12	37.7333333333333	26.5566666666667	2.59299267342668	0.57504468618631
272	2	2021-07-13	36.66	25.4666666666667	2.50668087584625	0.77820749018355
273	2	2021-07-14	35.5933333333333	23.2233333333333	2.552376924446	1.76879668827269
274	2	2021-07-15	35.2666666666667	23.3433333333333	3.12135427303242	1.12845249395405
275	2	2021-07-16	35.7266666666667	22.7933333333333	3.55281801641708	1.13501507381082
276	2	2021-07-17	36.7233333333333	23.4966666666667	4.01129109279183	0.863315170980126
277	2	2021-07-18	35.1533333333333	24.4933333333333	3.29842112802137	0.900344536521683
278	2	2021-07-19	37.4366666666667	25.42	4.06500933878933	0.51072951745518
279	2	2021-07-20	36.9466666666667	24.97	4.18151707929603	1.04384185264499
280	2	2021-07-21	36.81	24.1833333333333	4.25849562795752	0.623240278259071
281	2	2021-07-22	36.8566666666667	24.0766666666667	4.24666666666667	0.499105617858362
282	2	2021-07-23	37.2633333333333	24.4833333333333	4.14740096178049	0.538593988496386
283	2	2021-07-24	36.78	24.6733333333333	4.02656388169036	1.35416631835893
284	2	2021-07-25	36.6133333333333	25.2233333333333	3.84548692249904	0.634641960303429
285	2	2021-07-26	33.7366666666667	25.61	2.27208819468885	0.724493349405869
286	2	2021-07-27	35.0166666666667	25.2433333333333	2.73245683182329	0.322524403900094
287	2	2021-07-28	34.8666666666667	24.57	2.50298301321532	0.460912659839149
288	2	2021-07-29	36.9433333333333	25.5133333333333	3.12180551461988	0.339733333333334
289	2	2021-07-30	37.1833333333333	26.2366666666667	2.86151795925015	0.302020955858659
290	2	2021-07-31	35.65	25.54	2.90353564698857	0.373087085455037
291	2	2021-08-01	36.8333333333333	24.7733333333333	3.18792525494421	0.515388492089004
292	2	2021-08-02	35.9333333333333	24.31	2.97658408545396	0.555755917647307
293	2	2021-08-03	36.8933333333333	23.5166666666667	3.1617283487218	0.742417827851075
294	2	2021-08-04	36.17	24.09	2.60407225706201	0.710032374848735
295	2	2021-08-05	35.43	23.92	4.44920000000001	0.901599999999998
296	2	2021-08-06	30.78	23.2566666666667	1.36695070869435	0.693180201038022
297	2	2021-08-07	31.38	23.5633333333333	1.47560796961795	0.485449088759861
298	2	2021-08-08	35.59	23.0266666666667	2.82405553297617	0.57393018545619
299	2	2021-08-09	36.0966666666667	24.0266666666667	2.70291351281867	0.534776381095666
300	2	2021-08-10	36.4833333333333	24.0433333333333	2.677327795479	0.614237579804791
301	2	2021-08-11	36.4066666666667	24.8833333333333	2.73543106495322	0.450421096802142
302	2	2021-08-12	33.0333333333333	25.3133333333333	1.80392183619776	0.305813043831976
303	2	2021-08-13	34.8966666666667	24.52	2.52919332945858	0.33626045460823
304	2	2021-08-14	35.1033333333333	25.1866666666667	2.72795419642225	0.147253854882574
305	2	2021-08-15	33.4766666666667	25.4133333333333	2.16803328797732	0.111641648938816
306	2	2021-08-16	35.2566666666667	25.5433333333333	2.54549432352758	0.0457333333333325
307	2	2021-08-17	33.4466666666667	24.84	2.34606714690304	0.218549521466724
308	2	2021-08-18	30.9233333333333	23.9633333333333	2.25687661849538	0.198058083511996
309	2	2021-08-19	32.34	22.7166666666667	2.53548052513391	0.257383483886937
310	2	2021-08-20	29.6133333333333	22.8	1.64064735732914	0.245065324624544
311	2	2021-08-21	31.66	21.9866666666667	2.38613397779756	0.310384907995076
312	2	2021-08-22	33.7033333333333	21.31	2.90453513281864	0.373087085455036
313	2	2021-08-23	34.2433333333333	21.97	3.03343025486183	0.32581622631989
314	2	2021-08-24	33.42	22.4566666666667	2.75324775008232	0.173225761491888
315	2	2021-08-25	34.12	22.2233333333333	2.76012263495664	0.325291773301721
316	2	2021-08-26	34.94	21.7366666666667	2.72900234762327	0.575934733956703
317	2	2021-08-27	32.2066666666667	22.7166666666667	3.85207460871556	0.477470017674176
318	2	2021-08-28	35.055	23.42	4.4198	0.627199999999997
319	2	2021-08-29	36.095	23.605	4.6942	0.695800000000001
320	2	2021-08-30	36.7466666666667	25.5566666666667	2.49606681890619	2.95436726521565
321	2	2021-08-31	36.5266666666667	23.39	2.47396034819567	0.562284340881016
322	2	2021-09-01	34.84	22.56	2.12341374206724	0.663800813497544
323	2	2021-09-02	33.9966666666667	21.79	2.14018278762456	0.612741685650106
324	2	2021-09-03	33.5	21.4233333333333	2.19846423972129	0.650583546603441
325	2	2021-09-04	34.64	21.4566666666667	2.44688815709532	0.527422529329611
326	2	2021-09-05	36.5033333333333	22.1266666666667	2.9064082423347	0.408685981055273
327	2	2021-09-06	36.6	23.13	2.81101174668481	0.391509693366589
328	2	2021-09-07	36.8633333333333	24.36	2.68723394176573	0.25505115826699
329	2	2021-09-08	36.6633333333333	24.5066666666667	2.81231732996908	0.284106114760742
330	2	2021-09-09	35.5033333333333	25.1133333333333	2.18292540514889	0.280477148999899
331	2	2021-09-10	33.9233333333333	24.7033333333333	2.01585891481632	0.271664139047547
332	2	2021-09-11	35.7633333333333	22.8433333333333	2.54287707222438	0.40252968972625
333	2	2021-09-12	36.89	23.3066666666667	2.78506275692308	0.424666666666667
334	2	2021-09-13	32.5533333333333	23.77	5.18454065253401	0.345279094839716
335	2	2021-09-14	28.43	23.75	NA	NA
336	3	2021-03-31	24.76	18.8966666666667	3.61716039640674	0.492259678534726
337	3	2021-04-01	27.6433333333333	14.68	1.39662130077476	0.711293694615663
338	3	2021-04-02	26.4366666666667	14.7366666666667	1.34105320467824	0.673789099875555
339	3	2021-04-03	24.34	14.2933333333333	1.04476151026602	0.893204876336393
340	3	2021-04-04	24.25	13.0133333333333	1.23526657851656	1.03622868346926
341	3	2021-04-05	24.4466666666667	13.77	0.869596238364553	0.819067404633668
342	3	2021-04-06	26.23	13.2666666666667	0.833172923227827	0.76165890295095
343	3	2021-04-07	25.7166666666667	14.0066666666667	1.17438370409524	0.825555888141102
344	3	2021-04-08	25.64	13.2866666666667	0.952231932531846	0.877001142784002
345	3	2021-04-09	26	14.08	1.03441464284557	0.896543793315938
346	3	2021-04-10	25.8266666666667	13.6266666666667	1.03974464386427	1.17667128988705
347	3	2021-04-11	27.0733333333333	14.3366666666667	1.23445427258814	0.969512326435879
348	3	2021-04-12	28.65	15.2566666666667	1.48240455117128	0.784680260431668
349	3	2021-04-13	27.5866666666667	15.5466666666667	2.06189557230989	0.639766471282903
350	3	2021-04-14	26.33	15.01	1.49684640939989	1.25990044051108
351	3	2021-04-15	27.1833333333333	14.4533333333333	1.3313259822865	1.35949860038341
352	3	2021-04-16	27.9966666666667	14.9466666666667	1.64021802344824	1.04735263296455
353	3	2021-04-17	29.8066666666667	15.7333333333333	2.06115018160034	0.647327730837411
354	3	2021-04-18	31.31	16.7666666666667	2.28346308925719	0.409937382752265
355	3	2021-04-19	31.4	17.7166666666667	2.53052623776162	0.261088218381791
356	3	2021-04-20	30.3666666666667	17.8666666666667	2.48668657007227	0.231172931902602
357	3	2021-04-21	30.4766666666667	17.5766666666667	2.4187367097539	0.292981941043776
358	3	2021-04-22	29.4766666666667	17.39	1.99834578700595	0.284256316259346
359	3	2021-04-23	28.9533333333333	16.5433333333333	1.60741245208288	0.675781674145659
360	3	2021-04-24	27.3133333333333	17.4433333333333	1.53870749801398	0.987895307093711
361	3	2021-04-25	22.4733333333333	17.3533333333333	1.22764097538508	1.08246509617837
362	3	2021-04-26	26.9966666666667	13.8033333333333	1.89902097349602	0.701717714690966
363	3	2021-04-27	29.0166666666667	14.5433333333333	2.67500709365622	0.712313127150631
364	3	2021-04-28	32.0233333333333	15.9933333333333	3.04451230321778	0.577489016730574
365	3	2021-04-29	33.7166666666667	18.34	3.14855832688197	0.448236187740348
366	3	2021-04-30	33.16	19.6866666666667	3.19812505905153	0.486634665614542
367	3	2021-05-01	32.1766666666667	18.9833333333333	2.55844032002138	0.589341432825187
368	3	2021-05-02	31.4366666666667	18.89	2.55378130447991	0.789209359633636
369	3	2021-05-03	31.6433333333333	18.9133333333333	2.49231895586776	0.560840147556423
370	3	2021-05-04	34.2166666666667	19.3033333333333	2.71010510333292	0.834657305591807
371	3	2021-05-05	35.41	20.6833333333333	2.79064356735144	0.673503965178463
372	3	2021-05-06	32.55	20.1933333333333	2.80905223399875	1.60681485900246
373	3	2021-05-07	32.8966666666667	19.3566666666667	2.70182364421597	1.39817912697591
374	3	2021-05-08	32.1366666666667	19.4566666666667	2.80926496040829	1.17650803841047
375	3	2021-05-09	33.9966666666667	19.8566666666667	3.08806969121129	0.85436917339312
376	3	2021-05-10	34.4533333333333	20.44	3.2916007075248	0.843103821206697
377	3	2021-05-11	36.6866666666667	20.99	3.62210144774795	0.783019386733177
378	3	2021-05-12	37.1633333333333	21.7633333333333	3.86457021557522	0.810528398296102
379	3	2021-05-13	36.2633333333333	21.9	3.94773929793299	0.95679322740078
380	3	2021-05-14	33.7333333333333	20.6066666666667	4.00707501191469	1.67547839669086
381	3	2021-05-15	32.5366666666667	19.9666666666667	3.58284092368674	1.60872637546325
382	3	2021-05-16	33.14	20.5833333333333	3.74469442990124	1.3114110534501
383	3	2021-05-17	32.61	20.6766666666667	3.58537166460234	1.18014860834463
384	3	2021-05-18	33.9	19.86	3.94234564356467	1.41160827427442
385	3	2021-05-19	32.7133333333333	19.8366666666667	4.05283157201371	1.47657669552847
386	3	2021-05-20	30.6933333333333	18.5433333333333	3.85027908483413	1.38043628530178
387	3	2021-05-21	30.9233333333333	18.3333333333333	3.74502497603302	1.21426881885538
388	3	2021-05-22	32.28	18.2666666666667	4.12575732361143	1.06997172132933
389	3	2021-05-23	33.1766666666667	19.2633333333333	4.31025247417261	1.14914257504358
390	3	2021-05-24	34.5566666666667	19.9333333333333	4.36639339399362	1.05241435017033
391	3	2021-05-25	33.54	21.46	4.15881949275673	1.15960685291754
392	3	2021-05-26	33.44	19.8766666666667	4.07247879961742	1.66435945369716
393	3	2021-05-27	32.81	19.9866666666667	4.39500591732632	1.5633517212849
394	3	2021-05-28	33.6833333333333	21.1333333333333	4.09323109752892	1.69821429873984
395	3	2021-05-29	32.3966666666667	21.0933333333333	4.20407181881777	1.61710228632713
396	3	2021-05-30	33.9666666666667	20.7466666666667	4.37766973831715	1.92447426356164
397	3	2021-05-31	36.3366666666667	22.3	4.309643396436	1.68730843653435
398	3	2021-06-01	36.77	23.65	4.11361931150659	1.42155184686783
399	3	2021-06-02	36.4433333333333	23.7133333333333	4.22690004823603	1.49171896072209
400	3	2021-06-03	35.52	23.4033333333333	4.4700033467549	1.41384412782236
401	3	2021-06-04	34.2033333333333	23.5933333333333	5.03769993195749	1.79769982415802
402	3	2021-06-05	32.8433333333333	22.0733333333333	5.14170842857162	2.26265661360957
403	3	2021-06-06	33.79	21.8466666666667	4.76126724307721	2.31170162242256
404	3	2021-06-07	33.4266666666667	21.1633333333333	4.35252902626099	2.30970659416107
405	3	2021-06-08	30.99	20.4233333333333	5.00016449862735	2.06654817294713
406	3	2021-06-09	29.8466666666667	19.29	4.83740724125825	2.55810662274529
407	3	2021-06-10	31.1033333333333	18.2833333333333	4.73148673087482	2.49573333333333
408	3	2021-06-11	32.2966666666667	18.5766666666667	4.41028068242576	2.38563304619782
409	3	2021-06-12	33.6866666666667	20.7766666666667	4.38119312415135	2.03010126950466
410	3	2021-06-13	34.7633333333333	22.4066666666667	4.12833780486906	1.9723850919917
411	3	2021-06-14	33.36	23.35	4.73843259035447	1.49153295639084
412	3	2021-06-15	32.4766666666667	21.2266666666667	5.1225708146507	2.28803825531344
413	3	2021-06-16	32.8866666666667	20.7	4.78898681188876	2.63246315073925
414	3	2021-06-17	34.39	21.4666666666667	5.32493921592851	2.52610300484979
415	3	2021-06-18	35.3833333333333	23.7433333333333	5.10274664513578	2.6415277431399
416	3	2021-06-19	34.5033333333333	24.4333333333333	4.91565933364431	2.4949122558608
417	3	2021-06-20	34.5066666666667	23.7533333333333	5.07669428576422	2.58334477072737
418	3	2021-06-21	32.8733333333333	23.5266666666667	4.75345237251598	2.55768943992642
419	3	2021-06-22	32.8433333333333	22.37	4.90326993115592	2.38881575123184
420	3	2021-06-23	33.08	22.3333333333333	4.87801173156988	2.43056684015158
421	3	2021-06-24	32.9666666666667	22.3666666666667	4.72617919442099	2.38133502426218
422	3	2021-06-25	33.36	22.28	4.81667092225879	2.3353079911081
423	3	2021-06-26	35.0866666666667	23.01	4.5197069246185	2.35985410848496
424	3	2021-06-27	36.1366666666667	24.3166666666667	4.12259545647857	2.07304427138233
425	3	2021-06-28	35.53	24.3366666666667	4.51163447692001	1.80576653099022
426	3	2021-06-29	35.4466666666667	24.2066666666667	4.70129514826618	2.1495858123007
427	3	2021-06-30	35.1266666666667	25.19	4.33268382619569	2.13274059682216
428	3	2021-07-01	34.87	24.3266666666667	4.48237616151672	2.24304662258971
429	3	2021-07-02	34.85	24.2266666666667	4.67850535677083	2.28350047466117
430	3	2021-07-03	33.7	24.07	3.33251878314286	2.37833973463282
431	3	2021-07-04	36.02	24.09	3.74264211130764	1.96980812601972
432	3	2021-07-05	35.2866666666667	23.9933333333333	4.18171612831117	1.64742375578086
433	3	2021-07-06	34.4466666666667	23.69	4.58498050207898	2.04595586788507
434	3	2021-07-07	34.48	23.0833333333333	4.7515752503775	2.42283625896959
435	3	2021-07-08	35.17	22.8633333333333	4.71135785664105	2.55844032002138
436	3	2021-07-09	36.8966666666667	24.8066666666667	4.76789667859716	2.5737602098443
437	3	2021-07-10	37.34	25.9833333333333	4.79311177420265	2.68637606037907
438	3	2021-07-11	37.7066666666667	26.2733333333333	4.39496706902086	2.7164764072436
439	3	2021-07-12	36.4	25.4233333333333	4.50050884826742	2.43640780749948
440	3	2021-07-13	34.9866666666667	24.4966666666667	5.10679787646927	2.54307849487803
441	3	2021-07-14	34.0133333333333	23.0166666666667	5.12062060995648	3.17700086104979
442	3	2021-07-15	33.6233333333333	22.5766666666667	5.23277584631501	3.18784491746035
443	3	2021-07-16	33.84	22	5.28947075361357	3.08860180664326
444	3	2021-07-17	34.6866666666667	22.6033333333333	5.31267672563569	3.06505259842488
445	3	2021-07-18	33.0066666666667	23.54	4.57715373761662	2.96435556121956
446	3	2021-07-19	35.1533333333333	24.3133333333333	4.93365305810794	2.55114745773566
447	3	2021-07-20	34.7033333333333	23.8533333333333	5.13420660450841	2.94751099818889
448	3	2021-07-21	34.7866666666667	23.0833333333333	4.85347521587482	2.72917439367863
449	3	2021-07-22	34.2033333333333	23.0233333333333	4.53482521138111	2.58458369396526
450	3	2021-07-23	35.11	23.22	4.98057301656479	2.63049233414584
451	3	2021-07-24	34.3766666666667	23.4866666666667	5.12991492240477	3.1578581292459
452	3	2021-07-25	34.7266666666667	23.9966666666667	4.37568018534769	2.63956369458624
453	3	2021-07-26	32.1933333333333	24.47	4.11805800401651	2.52961521184547
454	3	2021-07-27	33.3266666666667	24.49	4.37538752772572	2.29264152743802
455	3	2021-07-28	33.1733333333333	23.85	3.93020050605281	2.46869242582654
456	3	2021-07-29	34.95	24.7466666666667	4.61763410128318	2.34360966412451
457	3	2021-07-30	35.0133333333333	25.35	4.82813333333333	2.52470013532961
458	3	2021-07-31	33.8966666666667	24.5666666666667	4.5134837178294	2.65427069539722
459	3	2021-08-01	35.3	23.8	4.42670820060836	2.62173964636715
460	3	2021-08-02	34.5166666666667	23.4666666666667	4.40755052961519	2.67981373813762
461	3	2021-08-03	35.4966666666667	22.7966666666667	4.56397175178715	2.58423685532972
462	3	2021-08-04	34.9466666666667	23.3966666666667	4.48139521329884	2.5141112182594
463	3	2021-08-05	34.5966666666667	22.9966666666667	4.42099616728075	2.49888683839647
464	3	2021-08-06	29.9866666666667	22.8833333333333	2.79335720912628	2.19547220534546
465	3	2021-08-07	30.5733333333333	23.1566666666667	2.66796088260512	1.79488396406131
466	3	2021-08-08	34.5966666666667	22.5833333333333	3.56289569373627	1.69757323782445
467	3	2021-08-09	34.7233333333333	23.5133333333333	4.19199255936575	1.81376206206266
468	3	2021-08-10	34.8733333333333	23.4733333333333	4.35576407278652	2.09176887612162
469	3	2021-08-11	34.7233333333333	24.1633333333333	4.23290930579798	2.09155460310693
470	3	2021-08-12	31.4666666666667	24.3266666666667	3.3725734928159	2.2286999419193
471	3	2021-08-13	33.1166666666667	23.5233333333333	3.78101109111189	2.08136660660997
472	3	2021-08-14	33.4166666666667	24.1733333333333	3.17403696120746	1.91994425382035
473	3	2021-08-15	32.0866666666667	24.3566666666667	2.65400533868675	1.82572477419547
474	3	2021-08-16	33.3066666666667	24.5466666666667	3.55285405898475	1.59782414273634
475	3	2021-08-17	31.62	23.6966666666667	3.26687572664363	1.93902465287176
476	3	2021-08-18	29.49	22.8966666666667	2.57666085725951	1.87288002581882
477	3	2021-08-19	31.0266666666667	21.82	2.85071277480641	1.71276788075131
478	3	2021-08-20	28.5166666666667	22	2.17145631419203	1.57642983985967
479	3	2021-08-21	30.4466666666667	21.24	2.71975062909165	1.48404490498098
480	3	2021-08-22	32.3866666666667	20.5	2.94429434518886	1.52212645992375
481	3	2021-08-23	32.8	21.08	3.01644785357436	1.5166905023768
482	3	2021-08-24	31.7566666666667	21.57	3.05064693758189	1.61185423658593
483	3	2021-08-25	32.35	21.3866666666667	3.4607924487512	1.70870087623447
484	3	2021-08-26	33.0233333333333	21	3.78776162807417	1.83142047602401
485	3	2021-08-27	32.3566666666667	21.98	3.31408766999976	1.9208
486	3	2021-08-28	33.57	22.6733333333333	3.47917023057702	1.88826896860002
487	3	2021-08-29	34.8233333333333	22.88	3.16850501305865	1.82785106614297
488	3	2021-08-30	34.9133333333333	23.3333333333333	3.38538269886549	1.741694031045
489	3	2021-08-31	34.7666666666667	22.64	3.50751174354572	2.00268780725637
490	3	2021-09-01	33.62	21.9033333333333	3.18287344391824	2.01731941391981
491	3	2021-09-02	32.6966666666667	21.3033333333333	3.10657080252665	1.78855891835982
492	3	2021-09-03	32.23	20.9766666666667	2.89206839015493	1.68933101288975
493	3	2021-09-04	33.1933333333333	21.0966666666667	3.02696461675903	1.68211448414719
494	3	2021-09-05	34.9533333333333	21.6066666666667	2.86201016847328	1.88650494948846
495	3	2021-09-06	34.8833333333333	22.5866666666667	3.00603629459866	1.71334097533964
496	3	2021-09-07	35.0333333333333	23.5433333333333	3.07423013090721	1.86980073566974
497	3	2021-09-08	35.1766666666667	23.6633333333333	2.78651836606982	1.78066596281029
498	3	2021-09-09	33.54	24.3233333333333	3.32417001570818	1.6878143078484
499	3	2021-09-10	32.1566666666667	23.9033333333333	2.38208773791209	1.21036061476643
500	3	2021-09-11	33.5433333333333	21.9566666666667	2.90018927504932	1.49407777277862
501	3	2021-09-12	34.94	22.4233333333333	2.23064304032118	1.70885075351178
502	3	2021-09-13	30.4866666666667	22.88	3.52909476841363	1.63057393576618
503	3	2021-09-14	25.13	21.39	NA	NA
