## Supplementary material for "Optimizing irrigation during heat events sustains grapevine physiology and fruit production": Table S16

	Station	date	vpd_at_14	VPD_Type	VPD_Value	Stations	treatment
1	17702 (B1R3)	2020-07-29	43.9401786582129	daily_mean_vpd	30.4462862552848	B1R3	1
2	17702 (B1R3)	2020-07-29	43.9401786582129	daily_max_vpd	48.9793528817938	B1R3	1
3	17702 (B1R3)	2020-07-30	32.5149573123453	daily_mean_vpd	17.5071601417846	B1R3	1
4	17702 (B1R3)	2020-07-30	32.5149573123453	daily_max_vpd	44.2728162407924	B1R3	1
5	17702 (B1R3)	2020-07-31	33.714482856222	daily_mean_vpd	16.4572446204193	B1R3	1
6	17702 (B1R3)	2020-07-31	33.714482856222	daily_max_vpd	46.0108103624087	B1R3	1
7	17702 (B1R3)	2020-08-01	28.5985428800497	daily_mean_vpd	15.6723683147298	B1R3	1
8	17702 (B1R3)	2020-08-01	28.5985428800497	daily_max_vpd	40.78165698229	B1R3	1
9	17702 (B1R3)	2020-08-02	30.5999693560385	daily_mean_vpd	17.3825688716369	B1R3	1
10	17702 (B1R3)	2020-08-02	30.5999693560385	daily_max_vpd	42.8611751581507	B1R3	1
11	17702 (B1R3)	2020-08-03	34.4441655590707	daily_mean_vpd	18.0921505620355	B1R3	1
12	17702 (B1R3)	2020-08-03	34.4441655590707	daily_max_vpd	43.6530829356967	B1R3	1
13	17702 (B1R3)	2020-08-04	25.3659828887994	daily_mean_vpd	13.7725923046667	B1R3	1
14	17702 (B1R3)	2020-08-04	25.3659828887994	daily_max_vpd	34.5900822928753	B1R3	1
15	17702 (B1R3)	2020-08-05	16.4977921254366	daily_mean_vpd	8.51752880494776	B1R3	1
16	17702 (B1R3)	2020-08-05	16.4977921254366	daily_max_vpd	21.7296988136707	B1R3	1
17	17702 (B1R3)	2020-08-06	18.5083785306147	daily_mean_vpd	9.34359804474695	B1R3	1
18	17702 (B1R3)	2020-08-06	18.5083785306147	daily_max_vpd	27.9051458903534	B1R3	1
19	17702 (B1R3)	2020-08-07	26.4633765861963	daily_mean_vpd	13.2686808703548	B1R3	1
20	17702 (B1R3)	2020-08-07	26.4633765861963	daily_max_vpd	33.4544956853616	B1R3	1
21	17702 (B1R3)	2020-08-08	32.6685951650033	daily_mean_vpd	16.2942396565882	B1R3	1
22	17702 (B1R3)	2020-08-08	32.6685951650033	daily_max_vpd	40.8134801173561	B1R3	1
23	17702 (B1R3)	2020-08-09	33.1081749038942	daily_mean_vpd	19.553395245651	B1R3	1
24	17702 (B1R3)	2020-08-09	33.1081749038942	daily_max_vpd	46.3530200209686	B1R3	1
25	17702 (B1R3)	2020-08-10	31.6016063190281	daily_mean_vpd	18.2051127375659	B1R3	1
26	17702 (B1R3)	2020-08-10	31.6016063190281	daily_max_vpd	41.1205059753827	B1R3	1
27	17702 (B1R3)	2020-08-11	25.9429023504439	daily_mean_vpd	12.6793461998599	B1R3	1
28	17702 (B1R3)	2020-08-11	25.9429023504439	daily_max_vpd	31.9409217382943	B1R3	1
29	17702 (B1R3)	2020-08-12	29.6858223615424	daily_mean_vpd	16.2316361853602	B1R3	1
30	17702 (B1R3)	2020-08-12	29.6858223615424	daily_max_vpd	43.2458201637159	B1R3	1
31	17702 (B1R3)	2020-08-13	41.9005494061774	daily_mean_vpd	23.9288319272104	B1R3	1
32	17702 (B1R3)	2020-08-13	41.9005494061774	daily_max_vpd	50.5668390314888	B1R3	1
33	17702 (B1R3)	2020-08-14	44.184712165111	daily_mean_vpd	28.3134973399128	B1R3	1
34	17702 (B1R3)	2020-08-14	44.184712165111	daily_max_vpd	58.0259366415487	B1R3	1
35	17702 (B1R3)	2020-08-15	47.8202941261347	daily_mean_vpd	26.5121122887781	B1R3	1
36	17702 (B1R3)	2020-08-15	47.8202941261347	daily_max_vpd	50.7576205589879	B1R3	1
37	17702 (B1R3)	2020-08-16	62.1898504396497	daily_mean_vpd	34.7040888513619	B1R3	1
38	17702 (B1R3)	2020-08-16	62.1898504396497	daily_max_vpd	70.4668448062059	B1R3	1
39	17702 (B1R3)	2020-08-17	57.9682615131613	daily_mean_vpd	26.737468087355	B1R3	1
40	17702 (B1R3)	2020-08-17	57.9682615131613	daily_max_vpd	59.2799776588479	B1R3	1
41	17702 (B1R3)	2020-08-18	48.050953818964	daily_mean_vpd	22.8782413028642	B1R3	1
42	17702 (B1R3)	2020-08-18	48.050953818964	daily_max_vpd	51.3074303597922	B1R3	1
43	17702 (B1R3)	2020-08-19	43.9669312771287	daily_mean_vpd	21.4245743600538	B1R3	1
44	17702 (B1R3)	2020-08-19	43.9669312771287	daily_max_vpd	46.188616412848	B1R3	1
45	17702 (B1R3)	2020-08-20	33.5007431026374	daily_mean_vpd	16.2660798896451	B1R3	1
46	17702 (B1R3)	2020-08-20	33.5007431026374	daily_max_vpd	41.9130844809577	B1R3	1
47	17702 (B1R3)	2020-08-21	20.7910370499109	daily_mean_vpd	9.41983995520355	B1R3	1
48	17702 (B1R3)	2020-08-21	20.7910370499109	daily_max_vpd	23.2380951640923	B1R3	1
49	17702 (B1R3)	2020-08-22	18.6198096892033	daily_mean_vpd	12.4182211719176	B1R3	1
50	17702 (B1R3)	2020-08-22	18.6198096892033	daily_max_vpd	30.2120075922228	B1R3	1
51	17702 (B1R3)	2020-08-23	36.1020348851458	daily_mean_vpd	16.9465685406762	B1R3	1
52	17702 (B1R3)	2020-08-23	36.1020348851458	daily_max_vpd	41.2265147954613	B1R3	1
53	17702 (B1R3)	2020-08-24	24.8684767392903	daily_mean_vpd	14.7800010028626	B1R3	1
54	17702 (B1R3)	2020-08-24	24.8684767392903	daily_max_vpd	29.9054290190179	B1R3	1
55	17702 (B1R3)	2020-08-25	23.536296901945	daily_mean_vpd	12.8040657087945	B1R3	1
56	17702 (B1R3)	2020-08-25	23.536296901945	daily_max_vpd	29.5061861574592	B1R3	1
57	17702 (B1R3)	2020-08-26	29.0352518461661	daily_mean_vpd	14.4881396320413	B1R3	1
58	17702 (B1R3)	2020-08-26	29.0352518461661	daily_max_vpd	34.3075667055385	B1R3	1
59	17702 (B1R3)	2020-08-27	21.6098462531281	daily_mean_vpd	11.8407274147595	B1R3	1
60	17702 (B1R3)	2020-08-27	21.6098462531281	daily_max_vpd	35.9651966305917	B1R3	1
61	17702 (B1R3)	2020-08-28	34.6077350784304	daily_mean_vpd	14.7570288281125	B1R3	1
62	17702 (B1R3)	2020-08-28	34.6077350784304	daily_max_vpd	39.9724332671175	B1R3	1
63	17702 (B1R3)	2020-08-29	27.1117293976985	daily_mean_vpd	13.2728082249714	B1R3	1
64	17702 (B1R3)	2020-08-29	27.1117293976985	daily_max_vpd	33.7698353938628	B1R3	1
65	17702 (B1R3)	2020-08-30	20.2115793682382	daily_mean_vpd	11.3409623452812	B1R3	1
66	17702 (B1R3)	2020-08-30	20.2115793682382	daily_max_vpd	33.2804558710344	B1R3	1
67	17702 (B1R3)	2020-08-31	25.0379768840795	daily_mean_vpd	12.9186431126039	B1R3	1
68	17702 (B1R3)	2020-08-31	25.0379768840795	daily_max_vpd	33.3571196231797	B1R3	1
69	17702 (B1R3)	2020-09-01	21.8895007895474	daily_mean_vpd	10.0822126772718	B1R3	1
70	17702 (B1R3)	2020-09-01	21.8895007895474	daily_max_vpd	27.4487758133809	B1R3	1
71	17702 (B1R3)	2020-09-02	20.1474484983775	daily_mean_vpd	8.60958618835132	B1R3	1
72	17702 (B1R3)	2020-09-02	20.1474484983775	daily_max_vpd	23.7293299285616	B1R3	1
73	17702 (B1R3)	2020-09-03	25.2483683716301	daily_mean_vpd	10.2238048717222	B1R3	1
74	17702 (B1R3)	2020-09-03	25.2483683716301	daily_max_vpd	31.2228321882386	B1R3	1
75	17702 (B1R3)	2020-09-04	26.9403497158065	daily_mean_vpd	12.7915514803026	B1R3	1
76	17702 (B1R3)	2020-09-04	26.9403497158065	daily_max_vpd	35.6207987013401	B1R3	1
77	17702 (B1R3)	2020-09-05	41.9334110699212	daily_mean_vpd	18.8007150373591	B1R3	1
78	17702 (B1R3)	2020-09-05	41.9334110699212	daily_max_vpd	49.6207423662249	B1R3	1
79	17702 (B1R3)	2020-09-06	50.786263947137	daily_mean_vpd	23.5400087172983	B1R3	1
80	17702 (B1R3)	2020-09-06	50.786263947137	daily_max_vpd	62.4508065571211	B1R3	1
81	17702 (B1R3)	2020-09-07	53.1114247700596	daily_mean_vpd	23.0234881207139	B1R3	1
82	17702 (B1R3)	2020-09-07	53.1114247700596	daily_max_vpd	55.8488101630233	B1R3	1
83	17702 (B1R3)	2020-09-08	42.9264221347391	daily_mean_vpd	22.5725732229308	B1R3	1
84	17702 (B1R3)	2020-09-08	42.9264221347391	daily_max_vpd	46.125769679369	B1R3	1
85	17702 (B1R3)	2020-09-09	27.196933250348	daily_mean_vpd	13.3507530254193	B1R3	1
86	17702 (B1R3)	2020-09-09	27.196933250348	daily_max_vpd	28.419096525337	B1R3	1
87	17702 (B1R3)	2020-09-10	18.1139875866082	daily_mean_vpd	7.45809117419591	B1R3	1
88	17702 (B1R3)	2020-09-10	18.1139875866082	daily_max_vpd	20.65064122669	B1R3	1
89	17702 (B1R3)	2020-09-11	26.3135549354523	daily_mean_vpd	11.3530256008364	B1R3	1
90	17702 (B1R3)	2020-09-11	26.3135549354523	daily_max_vpd	35.2891911358468	B1R3	1
91	17702 (B1R3)	2020-09-12	21.7418375927605	daily_mean_vpd	11.0437839644585	B1R3	1
92	17702 (B1R3)	2020-09-12	21.7418375927605	daily_max_vpd	29.0400044735848	B1R3	1
93	17702 (B1R3)	2020-09-13	29.6107614288112	daily_mean_vpd	12.375918169338	B1R3	1
94	17702 (B1R3)	2020-09-13	29.6107614288112	daily_max_vpd	36.5952293238199	B1R3	1
95	17702 (B1R3)	2020-09-14	NA	daily_mean_vpd	5.99904757512153	B1R3	1
96	17702 (B1R3)	2020-09-14	NA	daily_max_vpd	26.6350862054129	B1R3	1
97	18333 (B2R2)	2020-07-23	2.45369919056869	daily_mean_vpd	16.7809648861291	B2R2	2
98	18333 (B2R2)	2020-07-23	2.45369919056869	daily_max_vpd	31.4987084577438	B2R2	2
99	18333 (B2R2)	2020-07-24	24.6128020863434	daily_mean_vpd	13.2109056425192	B2R2	2
100	18333 (B2R2)	2020-07-24	24.6128020863434	daily_max_vpd	32.5100930315454	B2R2	2
101	18333 (B2R2)	2020-07-25	29.7934766100056	daily_mean_vpd	15.281755594373	B2R2	2
102	18333 (B2R2)	2020-07-25	29.7934766100056	daily_max_vpd	40.9219357153392	B2R2	2
103	18333 (B2R2)	2020-07-26	32.5282915787031	daily_mean_vpd	17.8919049680313	B2R2	2
104	18333 (B2R2)	2020-07-26	32.5282915787031	daily_max_vpd	45.5958086110301	B2R2	2
105	18333 (B2R2)	2020-07-27	35.9250815117372	daily_mean_vpd	19.7175346601711	B2R2	2
106	18333 (B2R2)	2020-07-27	35.9250815117372	daily_max_vpd	45.6275946871057	B2R2	2
107	18333 (B2R2)	2020-07-28	32.2251268946932	daily_mean_vpd	16.293743463756	B2R2	2
108	18333 (B2R2)	2020-07-28	32.2251268946932	daily_max_vpd	42.4961646510663	B2R2	2
109	18333 (B2R2)	2020-07-29	40.884714619964	daily_mean_vpd	19.004843830134	B2R2	2
110	18333 (B2R2)	2020-07-29	40.884714619964	daily_max_vpd	47.5071891862767	B2R2	2
111	18333 (B2R2)	2020-07-30	31.0357572337046	daily_mean_vpd	15.9479680717005	B2R2	2
112	18333 (B2R2)	2020-07-30	31.0357572337046	daily_max_vpd	42.8472974003181	B2R2	2
113	18333 (B2R2)	2020-07-31	32.7819208074026	daily_mean_vpd	15.4535716078806	B2R2	2
114	18333 (B2R2)	2020-07-31	32.7819208074026	daily_max_vpd	44.3273599552643	B2R2	2
115	18333 (B2R2)	2020-08-01	30.1163446056151	daily_mean_vpd	14.5531429059181	B2R2	2
116	18333 (B2R2)	2020-08-01	30.1163446056151	daily_max_vpd	39.2496108925708	B2R2	2
117	18333 (B2R2)	2020-08-02	29.1578215949601	daily_mean_vpd	16.4113599734588	B2R2	2
118	18333 (B2R2)	2020-08-02	29.1578215949601	daily_max_vpd	40.6758698314906	B2R2	2
119	18333 (B2R2)	2020-08-03	33.5197333424517	daily_mean_vpd	17.1799761098872	B2R2	2
120	18333 (B2R2)	2020-08-03	33.5197333424517	daily_max_vpd	41.8718946035744	B2R2	2
121	18333 (B2R2)	2020-08-04	26.1279826069387	daily_mean_vpd	13.175269631172	B2R2	2
122	18333 (B2R2)	2020-08-04	26.1279826069387	daily_max_vpd	32.3367036377296	B2R2	2
123	18333 (B2R2)	2020-08-05	18.9495362796952	daily_mean_vpd	8.16787910969525	B2R2	2
124	18333 (B2R2)	2020-08-05	18.9495362796952	daily_max_vpd	20.2780972081969	B2R2	2
125	18333 (B2R2)	2020-08-06	18.1312937081178	daily_mean_vpd	9.01865601233962	B2R2	2
126	18333 (B2R2)	2020-08-06	18.1312937081178	daily_max_vpd	25.4231117500052	B2R2	2
127	18333 (B2R2)	2020-08-07	24.2682156114122	daily_mean_vpd	12.5701971452148	B2R2	2
128	18333 (B2R2)	2020-08-07	24.2682156114122	daily_max_vpd	31.5759323793039	B2R2	2
129	18333 (B2R2)	2020-08-08	29.8956425000754	daily_mean_vpd	15.2270118613948	B2R2	2
130	18333 (B2R2)	2020-08-08	29.8956425000754	daily_max_vpd	39.6368487373932	B2R2	2
131	18333 (B2R2)	2020-08-09	33.2510993464559	daily_mean_vpd	18.2888631076353	B2R2	2
132	18333 (B2R2)	2020-08-09	33.2510993464559	daily_max_vpd	44.0976101065054	B2R2	2
133	18333 (B2R2)	2020-08-10	31.6452271387538	daily_mean_vpd	17.0305446740281	B2R2	2
134	18333 (B2R2)	2020-08-10	31.6452271387538	daily_max_vpd	38.0781318455591	B2R2	2
135	18333 (B2R2)	2020-08-11	24.6408994277289	daily_mean_vpd	12.0496373438934	B2R2	2
136	18333 (B2R2)	2020-08-11	24.6408994277289	daily_max_vpd	29.7427929549969	B2R2	2
137	18333 (B2R2)	2020-08-12	31.0131430057132	daily_mean_vpd	14.8944690358482	B2R2	2
138	18333 (B2R2)	2020-08-12	31.0131430057132	daily_max_vpd	40.19696659127	B2R2	2
139	18333 (B2R2)	2020-08-13	44.1835357943153	daily_mean_vpd	21.9818851418956	B2R2	2
140	18333 (B2R2)	2020-08-13	44.1835357943153	daily_max_vpd	48.4766647791523	B2R2	2
141	18333 (B2R2)	2020-08-14	42.3975207028352	daily_mean_vpd	24.6166959588683	B2R2	2
142	18333 (B2R2)	2020-08-14	42.3975207028352	daily_max_vpd	54.3889114055463	B2R2	2
143	18333 (B2R2)	2020-08-15	47.1390594229004	daily_mean_vpd	23.6379094633416	B2R2	2
144	18333 (B2R2)	2020-08-15	47.1390594229004	daily_max_vpd	47.1390594229004	B2R2	2
145	18333 (B2R2)	2020-08-16	57.3537731187003	daily_mean_vpd	32.0588469199375	B2R2	2
146	18333 (B2R2)	2020-08-16	57.3537731187003	daily_max_vpd	64.76065752649	B2R2	2
147	18333 (B2R2)	2020-08-17	53.8287910675092	daily_mean_vpd	24.766977600706	B2R2	2
148	18333 (B2R2)	2020-08-17	53.8287910675092	daily_max_vpd	56.050862483896	B2R2	2
149	18333 (B2R2)	2020-08-18	NA	daily_mean_vpd	6.37346342080962	B2R2	2
150	18333 (B2R2)	2020-08-18	NA	daily_max_vpd	15.6737505589086	B2R2	2
151	18333 (B2R2)	2020-08-21	18.4048073581172	daily_mean_vpd	11.6626922790465	B2R2	2
152	18333 (B2R2)	2020-08-21	18.4048073581172	daily_max_vpd	22.0751914154778	B2R2	2
153	18333 (B2R2)	2020-08-22	19.5534646495189	daily_mean_vpd	10.3497495467056	B2R2	2
154	18333 (B2R2)	2020-08-22	19.5534646495189	daily_max_vpd	28.0510570318991	B2R2	2
155	18333 (B2R2)	2020-08-23	35.4004440125357	daily_mean_vpd	15.371646282679	B2R2	2
156	18333 (B2R2)	2020-08-23	35.4004440125357	daily_max_vpd	38.933137232844	B2R2	2
157	18333 (B2R2)	2020-08-24	24.4997327633041	daily_mean_vpd	14.0471505955709	B2R2	2
158	18333 (B2R2)	2020-08-24	24.4997327633041	daily_max_vpd	27.9825886828598	B2R2	2
159	18333 (B2R2)	2020-08-25	24.5084811091165	daily_mean_vpd	11.9329086674373	B2R2	2
160	18333 (B2R2)	2020-08-25	24.5084811091165	daily_max_vpd	26.7181431625932	B2R2	2
161	18333 (B2R2)	2020-08-26	28.2108244453157	daily_mean_vpd	13.4535884173043	B2R2	2
162	18333 (B2R2)	2020-08-26	28.2108244453157	daily_max_vpd	32.0311630418483	B2R2	2
163	18333 (B2R2)	2020-08-27	22.3029396410557	daily_mean_vpd	10.9316315902334	B2R2	2
164	18333 (B2R2)	2020-08-27	22.3029396410557	daily_max_vpd	34.2796627430498	B2R2	2
165	18333 (B2R2)	2020-08-28	30.6017528569058	daily_mean_vpd	13.2777636678026	B2R2	2
166	18333 (B2R2)	2020-08-28	30.6017528569058	daily_max_vpd	37.8451136457019	B2R2	2
167	18333 (B2R2)	2020-08-29	24.3906067390346	daily_mean_vpd	11.8061001787678	B2R2	2
168	18333 (B2R2)	2020-08-29	24.3906067390346	daily_max_vpd	33.4907428240257	B2R2	2
169	18333 (B2R2)	2020-08-30	20.7689309942409	daily_mean_vpd	10.2580690418462	B2R2	2
170	18333 (B2R2)	2020-08-30	20.7689309942409	daily_max_vpd	29.925566972267	B2R2	2
171	18333 (B2R2)	2020-08-31	25.2376083317502	daily_mean_vpd	11.8259013425791	B2R2	2
172	18333 (B2R2)	2020-08-31	25.2376083317502	daily_max_vpd	32.1621868751669	B2R2	2
173	18333 (B2R2)	2020-09-01	19.6244457859414	daily_mean_vpd	9.44830317963	B2R2	2
174	18333 (B2R2)	2020-09-01	19.6244457859414	daily_max_vpd	25.9149687195931	B2R2	2
175	18333 (B2R2)	2020-09-02	17.8078049510742	daily_mean_vpd	7.84112691287313	B2R2	2
176	18333 (B2R2)	2020-09-02	17.8078049510742	daily_max_vpd	22.8855985762647	B2R2	2
177	18333 (B2R2)	2020-09-03	20.4512009501911	daily_mean_vpd	9.46486568197394	B2R2	2
178	18333 (B2R2)	2020-09-03	20.4512009501911	daily_max_vpd	28.8552847063219	B2R2	2
179	18333 (B2R2)	2020-09-04	26.2911247908092	daily_mean_vpd	11.5035520070711	B2R2	2
180	18333 (B2R2)	2020-09-04	26.2911247908092	daily_max_vpd	33.8577316389263	B2R2	2
181	18333 (B2R2)	2020-09-05	40.6235235959778	daily_mean_vpd	16.1432214960504	B2R2	2
182	18333 (B2R2)	2020-09-05	40.6235235959778	daily_max_vpd	45.2393689127847	B2R2	2
183	18333 (B2R2)	2020-09-06	45.2454247898373	daily_mean_vpd	18.7551933569122	B2R2	2
184	18333 (B2R2)	2020-09-06	45.2454247898373	daily_max_vpd	55.6003439778044	B2R2	2
185	18333 (B2R2)	2020-09-07	42.3077321910777	daily_mean_vpd	17.4490316007592	B2R2	2
186	18333 (B2R2)	2020-09-07	42.3077321910777	daily_max_vpd	46.1272818516112	B2R2	2
187	18333 (B2R2)	2020-09-08	42.1053226123123	daily_mean_vpd	20.786346875553	B2R2	2
188	18333 (B2R2)	2020-09-08	42.1053226123123	daily_max_vpd	44.9436195960828	B2R2	2
189	18333 (B2R2)	2020-09-09	26.1255120389079	daily_mean_vpd	12.161916086711	B2R2	2
190	18333 (B2R2)	2020-09-09	26.1255120389079	daily_max_vpd	26.648534753387	B2R2	2
191	18333 (B2R2)	2020-09-10	16.6434739366685	daily_mean_vpd	6.53622185769993	B2R2	2
192	18333 (B2R2)	2020-09-10	16.6434739366685	daily_max_vpd	19.5553673918409	B2R2	2
193	18333 (B2R2)	2020-09-11	23.9075589096115	daily_mean_vpd	9.49541002384913	B2R2	2
194	18333 (B2R2)	2020-09-11	23.9075589096115	daily_max_vpd	30.6022933525205	B2R2	2
195	18333 (B2R2)	2020-09-12	18.0224897026712	daily_mean_vpd	9.08899659048256	B2R2	2
196	18333 (B2R2)	2020-09-12	18.0224897026712	daily_max_vpd	24.70472181636	B2R2	2
197	18333 (B2R2)	2020-09-13	26.9748137041451	daily_mean_vpd	11.0121848069561	B2R2	2
198	18333 (B2R2)	2020-09-13	26.9748137041451	daily_max_vpd	32.6177520681251	B2R2	2
199	18333 (B2R2)	2020-09-14	NA	daily_mean_vpd	3.60484622036117	B2R2	2
200	18333 (B2R2)	2020-09-14	NA	daily_max_vpd	19.6385336428304	B2R2	2
201	18335 (B3R2)	2020-07-23	NA	daily_mean_vpd	19.1095716432046	B3R2	3
202	18335 (B3R2)	2020-07-23	NA	daily_max_vpd	30.7262887635275	B3R2	3
203	18335 (B3R2)	2020-07-24	23.5576109629113	daily_mean_vpd	13.1361007208899	B3R2	3
204	18335 (B3R2)	2020-07-24	23.5576109629113	daily_max_vpd	32.818713766081	B3R2	3
205	18335 (B3R2)	2020-07-25	29.5782206840244	daily_mean_vpd	15.2043665730499	B3R2	3
206	18335 (B3R2)	2020-07-25	29.5782206840244	daily_max_vpd	40.299216123517	B3R2	3
207	18335 (B3R2)	2020-07-26	32.8565920798257	daily_mean_vpd	17.5220007711479	B3R2	3
208	18335 (B3R2)	2020-07-26	32.8565920798257	daily_max_vpd	44.420351189502	B3R2	3
209	18335 (B3R2)	2020-07-27	35.4214521242793	daily_mean_vpd	19.1554666096289	B3R2	3
210	18335 (B3R2)	2020-07-27	35.4214521242793	daily_max_vpd	42.5614059998412	B3R2	3
211	18335 (B3R2)	2020-07-28	30.5630930670017	daily_mean_vpd	16.2452837999574	B3R2	3
212	18335 (B3R2)	2020-07-28	30.5630930670017	daily_max_vpd	41.3920546602019	B3R2	3
213	18335 (B3R2)	2020-07-29	40.0881112449897	daily_mean_vpd	17.8846338784952	B3R2	3
214	18335 (B3R2)	2020-07-29	40.0881112449897	daily_max_vpd	49.2896069912469	B3R2	3
215	18335 (B3R2)	2020-07-30	31.3301317080877	daily_mean_vpd	15.6635144284641	B3R2	3
216	18335 (B3R2)	2020-07-30	31.3301317080877	daily_max_vpd	43.0586808027788	B3R2	3
217	18335 (B3R2)	2020-07-31	30.6404399802586	daily_mean_vpd	15.3887479162378	B3R2	3
218	18335 (B3R2)	2020-07-31	30.6404399802586	daily_max_vpd	45.7390200084947	B3R2	3
219	18335 (B3R2)	2020-08-01	27.4217491801082	daily_mean_vpd	14.3684192384782	B3R2	3
220	18335 (B3R2)	2020-08-01	27.4217491801082	daily_max_vpd	41.1195189954649	B3R2	3
221	18335 (B3R2)	2020-08-02	31.4701472351127	daily_mean_vpd	16.2004666284467	B3R2	3
222	18335 (B3R2)	2020-08-02	31.4701472351127	daily_max_vpd	41.7404394066877	B3R2	3
223	18335 (B3R2)	2020-08-03	33.8722236468177	daily_mean_vpd	17.0175582879925	B3R2	3
224	18335 (B3R2)	2020-08-03	33.8722236468177	daily_max_vpd	43.9124741160344	B3R2	3
225	18335 (B3R2)	2020-08-04	26.7862792308855	daily_mean_vpd	13.1443539371988	B3R2	3
226	18335 (B3R2)	2020-08-04	26.7862792308855	daily_max_vpd	34.1384543431376	B3R2	3
227	18335 (B3R2)	2020-08-05	17.7359935180085	daily_mean_vpd	8.1197346551295	B3R2	3
228	18335 (B3R2)	2020-08-05	17.7359935180085	daily_max_vpd	21.4838933834765	B3R2	3
229	18335 (B3R2)	2020-08-06	17.5394503896796	daily_mean_vpd	8.94529079943267	B3R2	3
230	18335 (B3R2)	2020-08-06	17.5394503896796	daily_max_vpd	25.4075583228151	B3R2	3
231	18335 (B3R2)	2020-08-07	26.1041079449619	daily_mean_vpd	12.4194407281146	B3R2	3
232	18335 (B3R2)	2020-08-07	26.1041079449619	daily_max_vpd	32.9471508457482	B3R2	3
233	18335 (B3R2)	2020-08-08	32.330721750236	daily_mean_vpd	15.4638807362785	B3R2	3
234	18335 (B3R2)	2020-08-08	32.330721750236	daily_max_vpd	39.7469559195579	B3R2	3
235	18335 (B3R2)	2020-08-09	38.0155410383944	daily_mean_vpd	19.1774697810383	B3R2	3
236	18335 (B3R2)	2020-08-09	38.0155410383944	daily_max_vpd	48.0497840197443	B3R2	3
237	18335 (B3R2)	2020-08-10	32.9497857427624	daily_mean_vpd	16.888706993025	B3R2	3
238	18335 (B3R2)	2020-08-10	32.9497857427624	daily_max_vpd	42.0745120177535	B3R2	3
239	18335 (B3R2)	2020-08-11	24.8305641932133	daily_mean_vpd	12.3820683082453	B3R2	3
240	18335 (B3R2)	2020-08-11	24.8305641932133	daily_max_vpd	32.1834770904612	B3R2	3
241	18335 (B3R2)	2020-08-12	30.1049979626613	daily_mean_vpd	15.4167598306346	B3R2	3
242	18335 (B3R2)	2020-08-12	30.1049979626613	daily_max_vpd	44.6473257777364	B3R2	3
243	18335 (B3R2)	2020-08-13	45.2040400831063	daily_mean_vpd	22.4917179808652	B3R2	3
244	18335 (B3R2)	2020-08-13	45.2040400831063	daily_max_vpd	50.7606127688412	B3R2	3
245	18335 (B3R2)	2020-08-14	44.1118756456885	daily_mean_vpd	24.999821456278	B3R2	3
246	18335 (B3R2)	2020-08-14	44.1118756456885	daily_max_vpd	56.3206134856154	B3R2	3
247	18335 (B3R2)	2020-08-15	45.1893499285788	daily_mean_vpd	23.4559789889692	B3R2	3
248	18335 (B3R2)	2020-08-15	45.1893499285788	daily_max_vpd	48.5126046128857	B3R2	3
249	18335 (B3R2)	2020-08-16	59.1294211873785	daily_mean_vpd	32.123256996707	B3R2	3
250	18335 (B3R2)	2020-08-16	59.1294211873785	daily_max_vpd	65.7526564311428	B3R2	3
251	18335 (B3R2)	2020-08-17	54.3094606921434	daily_mean_vpd	24.7752855006811	B3R2	3
252	18335 (B3R2)	2020-08-17	54.3094606921434	daily_max_vpd	55.4042767582267	B3R2	3
253	18335 (B3R2)	2020-08-18	43.7595724811983	daily_mean_vpd	20.1021857427385	B3R2	3
254	18335 (B3R2)	2020-08-18	43.7595724811983	daily_max_vpd	48.5698605763886	B3R2	3
255	18335 (B3R2)	2020-08-19	41.1290476117151	daily_mean_vpd	18.9738247495568	B3R2	3
256	18335 (B3R2)	2020-08-19	41.1290476117151	daily_max_vpd	43.8097795477335	B3R2	3
257	18335 (B3R2)	2020-08-20	28.7410244524166	daily_mean_vpd	14.0655123543766	B3R2	3
258	18335 (B3R2)	2020-08-20	28.7410244524166	daily_max_vpd	38.4388247784191	B3R2	3
259	18335 (B3R2)	2020-08-21	19.3754445647801	daily_mean_vpd	7.83870684676894	B3R2	3
260	18335 (B3R2)	2020-08-21	19.3754445647801	daily_max_vpd	22.4732013906743	B3R2	3
261	18335 (B3R2)	2020-08-22	17.5324557529046	daily_mean_vpd	10.2605879569356	B3R2	3
262	18335 (B3R2)	2020-08-22	17.5324557529046	daily_max_vpd	28.50961876823	B3R2	3
263	18335 (B3R2)	2020-08-23	33.197839354844	daily_mean_vpd	15.4443139101262	B3R2	3
264	18335 (B3R2)	2020-08-23	33.197839354844	daily_max_vpd	38.7968358191638	B3R2	3
265	18335 (B3R2)	2020-08-24	24.9021102824165	daily_mean_vpd	14.0040756780732	B3R2	3
266	18335 (B3R2)	2020-08-24	24.9021102824165	daily_max_vpd	28.9779841000919	B3R2	3
267	18335 (B3R2)	2020-08-25	24.1967527920594	daily_mean_vpd	12.1387649962286	B3R2	3
268	18335 (B3R2)	2020-08-25	24.1967527920594	daily_max_vpd	27.9278706777968	B3R2	3
269	18335 (B3R2)	2020-08-26	28.6684807542205	daily_mean_vpd	13.4915870218226	B3R2	3
270	18335 (B3R2)	2020-08-26	28.6684807542205	daily_max_vpd	33.4900664215531	B3R2	3
271	18335 (B3R2)	2020-08-27	22.3299003275456	daily_mean_vpd	10.887381014205	B3R2	3
272	18335 (B3R2)	2020-08-27	22.3299003275456	daily_max_vpd	36.2367433916331	B3R2	3
273	18335 (B3R2)	2020-08-28	33.4751090435865	daily_mean_vpd	13.3640837111226	B3R2	3
274	18335 (B3R2)	2020-08-28	33.4751090435865	daily_max_vpd	39.0751570915755	B3R2	3
275	18335 (B3R2)	2020-08-29	23.7578920422142	daily_mean_vpd	12.0896627642097	B3R2	3
276	18335 (B3R2)	2020-08-29	23.7578920422142	daily_max_vpd	34.124451416256	B3R2	3
277	18335 (B3R2)	2020-08-30	22.0113479377496	daily_mean_vpd	10.4372117555104	B3R2	3
278	18335 (B3R2)	2020-08-30	22.0113479377496	daily_max_vpd	33.9447758425263	B3R2	3
279	18335 (B3R2)	2020-08-31	30.6971833548323	daily_mean_vpd	12.3463469580362	B3R2	3
280	18335 (B3R2)	2020-08-31	30.6971833548323	daily_max_vpd	35.1830360031321	B3R2	3
281	18335 (B3R2)	2020-09-01	22.9610188516343	daily_mean_vpd	9.83766561276523	B3R2	3
282	18335 (B3R2)	2020-09-01	22.9610188516343	daily_max_vpd	28.4623400309335	B3R2	3
283	18335 (B3R2)	2020-09-02	19.6496243447041	daily_mean_vpd	8.03822158520362	B3R2	3
284	18335 (B3R2)	2020-09-02	19.6496243447041	daily_max_vpd	24.1833607717393	B3R2	3
285	18335 (B3R2)	2020-09-03	25.3022481939009	daily_mean_vpd	9.84175008945547	B3R2	3
286	18335 (B3R2)	2020-09-03	25.3022481939009	daily_max_vpd	30.6051309748445	B3R2	3
287	18335 (B3R2)	2020-09-04	28.0027694441645	daily_mean_vpd	11.5029257326636	B3R2	3
288	18335 (B3R2)	2020-09-04	28.0027694441645	daily_max_vpd	36.3006194094811	B3R2	3
289	18335 (B3R2)	2020-09-05	41.5919125216708	daily_mean_vpd	16.4457221825799	B3R2	3
290	18335 (B3R2)	2020-09-05	41.5919125216708	daily_max_vpd	50.1488530346297	B3R2	3
291	18335 (B3R2)	2020-09-06	45.7724311706705	daily_mean_vpd	19.0490220354197	B3R2	3
292	18335 (B3R2)	2020-09-06	45.7724311706705	daily_max_vpd	58.5237104600354	B3R2	3
293	18335 (B3R2)	2020-09-07	49.2633103042761	daily_mean_vpd	18.2175264545022	B3R2	3
294	18335 (B3R2)	2020-09-07	49.2633103042761	daily_max_vpd	50.6769876592679	B3R2	3
295	18335 (B3R2)	2020-09-08	43.295161376898	daily_mean_vpd	20.7609977349544	B3R2	3
296	18335 (B3R2)	2020-09-08	43.295161376898	daily_max_vpd	45.1859352658221	B3R2	3
297	18335 (B3R2)	2020-09-09	27.1233835009955	daily_mean_vpd	12.4788348626804	B3R2	3
298	18335 (B3R2)	2020-09-09	27.1233835009955	daily_max_vpd	28.0134432100215	B3R2	3
299	18335 (B3R2)	2020-09-10	17.4301090395676	daily_mean_vpd	6.91879698435797	B3R2	3
300	18335 (B3R2)	2020-09-10	17.4301090395676	daily_max_vpd	20.6603724064281	B3R2	3
301	18335 (B3R2)	2020-09-11	25.2384376815092	daily_mean_vpd	10.4751387123769	B3R2	3
302	18335 (B3R2)	2020-09-11	25.2384376815092	daily_max_vpd	35.2098702769624	B3R2	3
303	18335 (B3R2)	2020-09-12	20.7550174519067	daily_mean_vpd	9.82170819545947	B3R2	3
304	18335 (B3R2)	2020-09-12	20.7550174519067	daily_max_vpd	27.6259516903377	B3R2	3
305	18335 (B3R2)	2020-09-13	27.9266632696274	daily_mean_vpd	11.5867924571434	B3R2	3
306	18335 (B3R2)	2020-09-13	27.9266632696274	daily_max_vpd	35.7262177712725	B3R2	3
307	18335 (B3R2)	2020-09-14	28.6806326292811	daily_mean_vpd	6.19736656272551	B3R2	3
308	18335 (B3R2)	2020-09-14	28.6806326292811	daily_max_vpd	28.6806326292811	B3R2	3
