## Supplementary material for "Optimizing irrigation during heat events sustains grapevine physiology and fruit production": Table S18

	Date	Baseline (60%ET)	2x Baseline ET	3x Baseline ET	P-value
Total soluble solids (TSS)	2-Aug	14.07± 0.19a	13.69± 0.21a	13.81± 0.31a	ns
	8-Aug	17.23± 0.15a	16.73± 0.16a	16.89± 0.10a	ns
	15-Aug	20.73± 0.03a	19.44± 0.19c	20.03± 0.09b	***
	20-Aug	21.53± 0.21a	20.79± 0.06b	20.62± 0.12b	***
	3-Sep	24.73± 0.12a	23.56± 0.22b	23.69± 0.16b	***
	12-Sep	25.62± 0.10a	25.79± 0.17a	25.51± 0.14a	ns
pH	2-Aug	2.79± 0.01a	2.78± 0.01a	2.82± 0.02a	ns
	8-Aug	2.92± 0.01a	2.94± 0.02a	2.91± 0.02a	ns
	15-Aug	3.17± 0.01a	3.01± 0.02c	3.11± 0.01b	***
	20-Aug	3.26± 0.02a	3.2± 0.02b	3.26± 0.02a	*
	3-Sep	3.56± 0.01a	3.39± 0.03b	3.51± 0.01a	***
	19-Sep	3.67± 0.02a	3.5± 0.03b	3.66± 0.01a	***
Titratable acidity (g/L)	2-Aug	18.22± 0.39a	19± 0.22a	18.19± 0.71a	ns
	8-Aug	11.05± 0.37a	12.46± 0.57a	11.91± 0.31a	ns
	15-Aug	7.37± 0.08b	8.91± 0.15a	8.78± 0.16a	***
	20-Aug	6.55± 0.11a	6.95± 0.15a	6.72± 0.18a	ns
	3-Sep	4.76± 0.07b	5.11± 0.10a	4.81± 0.04b	**
	19-Sep	3.91± 0.09b	4.95± 0.16a	4.27± 0.06b	***
*, **, and *** for P values <0.05, <0.01 and <0.001 of one-way ANOVA.
Different letters denote significant differences among treatments for each variable studied after performing a Tukey HSD test (p<0.05).
