## Supplementary material for "Optimizing irrigation during heat events sustains grapevine physiology and fruit production": Table S19

	Date	Baseline (60%ET)	2x Baseline ET	3x Baseline ET	P-value
Total soluble solids (TSS)	24-Jun	4.80 ± 0.06a	4.73 ± 0.04a	4.86 ± 0.11a	ns
	8-Jul	5.46 ± 0.03a	5.38 ± 0.06a	5.41 ± 0.07a	ns
	12-Jul	5.47 ± 0.04a	5.18 ± 0.05b	5.29 ± 0.08ab	**
	21-Jul	7.10 ± 0.11a	7.24 ± 0.28a	7.48 ± 0.31a	ns
	3-Aug	16.79 ± 0.07b	16.98 ± 0.1b	17.53 ± 0.09a	***
	13-Aug	20.87 ± 0.08ab	20.6 ± 0.08b	20.99 ± 0.08a	**
	16-Aug	22.02 ± 0.21a	22.01 ± 0.06a	22.36 ± 0.08a	ns
	22-Aug	23.43 ± 0.19a	23.19 ± 0.11a	23.3 ± 0.14a	ns
	27-Aug	23.91 ± 0.16a	23.57 ± 0.08ab	23.48 ± 0.1b	*
	4-Sep	24.66 ± 0.1a	24.47 ± 0.14a	24.41 ± 0.09a	ns
	8-Sep	26.43 ± 0.13a	25.58 ± 0.12b	25.73 ± 0.2b	**
	12-Sep	26.88 ± 0.16a	25.89 ± 0.23b	26 ± 0.22b	**
pH	24-Jun	2.55± 0.01a	2.48± 0.01b	2.51± 0.01ab	***
	8-Jul	2.5± 0.01a	2.47± 0.01ab	2.45± 0.01b	*
	12-Jul	2.55± 0.01a	2.53± 0.01a	2.52± 0.01a	ns
	21-Jul	2.53± 0.01a	2.55± 0.01a	2.54± 0.01a	ns
	3-Aug	2.89± 0.01a	2.85± 0.01a	2.87± 0.01a	ns
	13-Aug	3.19± 0.01a	3.14± 0.01b	3.09± 0.01c	***
	16-Aug	3.32± 0.01a	3.25± 0.01b	3.24± 0.01b	***
	22-Aug	3.28± 0.02a	3.29± 0.03a	3.3± 0.03a	ns
	27-Aug	3.36± 0.02a	3.34± 0.02a	3.36± 0.02a	ns
	4-Sep	3.48± 0.01a	3.4± 0.02b	3.37± 0.01b	***
	8-Sep	3.5± 0.02a	3.5± 0.03a	3.51± 0.05a	ns
	12-Sep	3.66± 0.01a	3.54± 0.02b	3.54± 0.02b	***
Titratable acidity (g/L)	24-Jun	41.37± 0.36a	40.27± 0.37a	40.39± 0.39a	ns
	8-Jul	44.31± 0.29a	43.57± 0.19a	44.23± 0.32a	ns
	12-Jul	42.83± 0.32a	40.8± 0.22b	40.62± 0.11b	***
	21-Jul	34.19± 0.37a	34.43± 0.69a	34.52± 0.66a	ns
	3-Aug	13.96± 0.3a	14.55± 0.15a	14.64± 0.35a	ns
	13-Aug	7.72± 0.11a	8.07± 0.07a	7.99± 0.2a	ns
	16-Aug	6.31± 0.08a	6.31± 0.11a	6.32± 0.16a	ns
	22-Aug	5.61± 0.08a	5.36± 0.17a	5.59± 0.2a	ns
	27-Aug	4.56± 0.04b	5.17± 0.08a	5.26± 0.11a	***
	4-Sep	3.9± 0.06c	4.41± 0.1b	4.8± 0.1a	***
	8-Sep	4.15± 0.03a	4.45± 0.22a	4.01± 0.16a	ns
	12-Sep	4.02± 0.08b	4.54± 0.13a	4.86± 0.12a	***
*, **, and *** for P values <0.05, <0.01 and <0.001 of one-way ANOVA.
Different letters denote significant differences among treatments for each variable studied after performing a Tukey HSD test (p<0.05).
