## Supplementary material for "Optimizing irrigation during heat events sustains grapevine physiology and fruit production": Table S20

	Date	Baseline (60%ET)	2x Baseline ET	3x Baseline ET	P-value
Total soluble solids (TSS)	7-Jul	5.16±0.04a	4.98±0.06b	5.01±0.03ab	*
	10-Jul	5.37±0.05a	5.03±0.06b	4.93±0.02b	***
	20-Jul	10.97±0.17b	11.24±0.12ab	11.88±0.28a	*
	6-Aug	19.96±0.07b	19.96±0.08b	20.39±0.15a	*
	17-Aug	21.96±0.08a	22.33±0.16a	22.32±0.17a	ns
	30-Aug	23.86±0.15a	23.53±0.12a	24.02±0.22a	ns
	8-Sep	25.30±0.06a	25.13±0.08a	25.22±0.18a	ns
	15-Sep	24.58 ± 0.19a	24.53 ± 0.18a	24.66 ± 0.25a	ns
pH	7-Jul	2.34±0.02a	2.38±0.01a	2.35±0.01a	ns
	10-Jul	2.37±0.01a	2.36±0.01a	2.39±0.01a	ns
	20-Jul	2.60±0.01a	2.56±0.01a	2.58±0.02a	ns
	6-Aug	3.20±0.01a	3.14±0.01b	3.19±0.01a	**
	17-Aug	3.46±0.02a	3.30±0.02b	3.30±0.02b	***
	30-Aug	3.65±0.03a	3.49±0.01b	3.63±0.04a	***
	8-Sep	3.82±0.03a	3.67±0.02b	3.63±0.02b	***
	15-Sep	3.75 ± 0.02a	3.69 ± 0.02a	3.72 ± 0.02a	ns
Titratable acidity (g/L)	7-Jul	44.39±0.39a	43.65±0.30a	43.73±0.23a	ns
	10-Jul	43.67±0.16a	41.63±0.20b	41.61±0.48b	***
	20-Jul	26.15± 0.57a	25.90±0.32a	26.51±0.69a	ns
	6-Aug	13.62±0.36a	14.28±0.22a	15.26±0.84a	ns
	17-Aug	6.13±0.14a	6.69±0.28a	5.95±0.21a	ns
	30-Aug	4.38±0.16a	4.82±0.08a	4.35±0.19a	ns
	8-Sep	3.38±0.06b	3.64±0.05a	3.67±0.03a	***
	15-Sep	3.2 ± 0.05b	3.42 ± 0.05a	3.42 ± 0.04a	**
*, **, and *** for P values <0.05, <0.01 and <0.001 of one-way ANOVA.
Different letters denote significant differences among treatments for each variable studied after performing a Tukey HSD test (p<0.05).
