## Supplementary material for "Optimizing irrigation during heat events sustains grapevine physiology and fruit production": Table S7

	interval	treatment	p_value	mean	standard_error	letters_ordered.gsw	letters_ordered.groups	Mean_sem
1	2019-08-15 17:00:00	1	1.65511669687261e-09	0.0800206121666667	0.00770906932734632	0.0800206121666667	b	0.08 ± 0.01 b
2	2019-08-15 17:00:00	2	1.65511669687261e-09	0.222848231333333	0.0191720226851737	0.222848231333333	a	0.22 ± 0.02 a
3	2019-08-15 17:00:00	3	1.65511669687261e-09	0.23785911688	0.0133744225094461	0.23785911688	a	0.24 ± 0.01 a
14	2019-08-15 13:30:00	1	6.03244417983763e-13	0.0847022613888889	0.00654226668776275	0.0847022613888889	c	0.08 ± 0.01 c
24	2019-08-15 13:30:00	2	6.03244417983763e-13	0.212980805185185	0.0163735247752312	0.212980805185185	b	0.21 ± 0.02 b
34	2019-08-15 13:30:00	3	6.03244417983763e-13	0.281338013407407	0.0141948631871402	0.281338013407407	a	0.28 ± 0.01 a
13	2019-08-15 11:30:00	1	2.74252373940202e-19	0.0989131323125	0.00855163290036813	0.0989131323125	b	0.1 ± 0.01 b
23	2019-08-15 11:30:00	2	2.74252373940202e-19	0.32883075948	0.0139335244289513	0.32883075948	a	0.33 ± 0.01 a
33	2019-08-15 11:30:00	3	2.74252373940202e-19	0.342427596416667	0.0118854429371315	0.342427596416667	a	0.34 ± 0.01 a
12	2019-08-15 09:00:00	1	0.00268064000813053	0.23880928525	0.00955724045282168	0.23880928525	b	0.24 ± 0.01 b
22	2019-08-15 09:00:00	2	0.00268064000813053	0.235048781037037	0.0132809462046747	0.235048781037037	b	0.24 ± 0.01 b
32	2019-08-15 09:00:00	3	0.00268064000813053	0.291935956615385	0.0135143478264496	0.291935956615385	a	0.29 ± 0.01 a
11	2019-08-15 05:30:00	1	0.00147082636805684	0.0188837235	0.0042705473535067	0.0188837235	b	0.02 ± 0 b
21	2019-08-15 05:30:00	2	0.00147082636805684	0.021826239125	0.00353999474818263	0.021826239125	b	0.02 ± 0 b
31	2019-08-15 05:30:00	3	0.00147082636805684	0.0434040521111111	0.00430887447003067	0.0434040521111111	a	0.04 ± 0 a
