## Supplementary material for "Optimizing irrigation during heat events sustains grapevine physiology and fruit production": Table S8

	interval	treatment	p_value	mean	standard_error	letters_ordered.A	letters_ordered.groups	Mean_sem
1	2020-07-12 17:00:00	1	0.000480067680210855	3.48393273007407	0.222719662568134	3.48393273007407	b	3.48 ± 0.22 b
2	2020-07-12 17:00:00	2	0.000480067680210855	4.77980311603704	0.349350814716417	4.77980311603704	a	4.78 ± 0.35 a
3	2020-07-12 17:00:00	3	0.000480067680210855	5.05714679684615	0.285214384924374	5.05714679684615	a	5.06 ± 0.29 a
14	2020-07-12 13:30:00	1	0.0178280372590548	5.63041670744444	0.382186569630137	5.63041670744444	b	5.63 ± 0.38 b
24	2020-07-12 13:30:00	2	0.0178280372590548	6.93735596422222	0.351660882215655	6.93735596422222	a	6.94 ± 0.35 a
34	2020-07-12 13:30:00	3	0.0178280372590548	6.68195059492593	0.34394928671467	6.68195059492593	ab	6.68 ± 0.34 ab
13	2020-07-12 11:00:00	1	0.033756435892711	9.29581630626923	0.333646855808627	9.29581630626923	b	9.3 ± 0.33 b
23	2020-07-12 11:00:00	2	0.033756435892711	10.6911434301923	0.379009489396658	10.6911434301923	a	10.69 ± 0.38 a
33	2020-07-12 11:00:00	3	0.033756435892711	10.2706662359259	0.420592445905753	10.2706662359259	ab	10.27 ± 0.42 ab
12	2020-07-12 09:00:00	1	0.928823567363926	10.3398244063333	0.553919351000109	10.3398244063333	a	10.34 ± 0.55 a
22	2020-07-12 09:00:00	2	0.928823567363926	10.3250350476296	0.696402513095877	10.3250350476296	a	10.33 ± 0.7 a
32	2020-07-12 09:00:00	3	0.928823567363926	10.5992861233704	0.458722983323198	10.5992861233704	a	10.6 ± 0.46 a
11	2020-07-12 05:30:00	1	0.947940574866498	-0.367497737333333	0.0619334668652276	-0.367497737333333	a	-0.37 ± 0.06 a
21	2020-07-12 05:30:00	2	0.947940574866498	-0.39025140275	0.0342583859984239	-0.39025140275	a	-0.39 ± 0.03 a
31	2020-07-12 05:30:00	3	0.947940574866498	-0.380903733111111	0.031746059562306	-0.380903733111111	a	-0.38 ± 0.03 a
