## Supplementary material for "Optimizing irrigation during heat events sustains grapevine physiology and fruit production": Table S1

### Sheet: Form Responses 1
Respondent #	Timestamp	Your participation in this survey is completely voluntary. There will be no penalty to you if you choose not to take part. You may choose not to answer specific questions or to stop participating at any time. By selecting you consent, you are indicating you understand the information provided here, and understand the nature of the survey. Your consent also confirms that you are at least 18 years …	In what region do you grow, manage, oversee, or consult for winegrapes? If you operate in multiple regions, please select the region in which you principally operate.	How many acres do you own, manage, oversee, and/or consult for?	Considering your work in the region identified above, what is the *primary* (most planted) grape variety that you own, manage, oversee, and/or consult for?	To what extent do you believe the following climate or weather-related issues are a problem for your vineyard(s) in the region where you principally operate? [Changing phenology]	To what extent do you believe the following climate or weather-related issues are a problem for your vineyard(s) in the region where you principally operate? [Drought]	To what extent do you believe the following climate or weather-related issues are a problem for your vineyard(s) in the region where you principally operate? [Extreme precipitation / flooding]	To what extent do you believe the following climate or weather-related issues are a problem for your vineyard(s) in the region where you principally operate? [Winter cold damage]	To what extent do you believe the following climate or weather-related issues are a problem for your vineyard(s) in the region where you principally operate? [Spring frost or freeze damage]	To what extent do you believe the following climate or weather-related issues are a problem for your vineyard(s) in the region where you principally operate? [Increased humidity]	To what extent do you believe the following climate or weather-related issues are a problem for your vineyard(s) in the region where you principally operate? [Increased pest or disease pressure]	To what extent do you believe the following climate or weather-related issues are a problem for your vineyard(s) in the region where you principally operate? [Extreme daytime temperatures]	To what extent do you believe the following climate or weather-related issues are a problem for your vineyard(s) in the region where you principally operate? [Warmer nighttime temperatures]	To what extent do you believe the following climate or weather-related issues are a problem for your vineyard(s) in the region where you principally operate? [Wildfire / smoke]	Consider the *most extreme* heatwaves in recent memory. How effective do you believe increased water application was for minimizing crop damages (including yield declines and/or reduced berry quality)?	To what degree do you feel prepared to mitigate damages in your vineyard due to heatwaves / extreme heat events?	What is your role in making day-to-day on-site vineyard management decisions?	Consider your *primary* variety previously identified and consider the scenario outlined above. During *veraison*, at what forecasted high temperature would you increase irrigation for your primary variety?	Assuming a forecasted temperature above the threshold selected in the previous question, by how much are you likely to increase irrigation?	If you chose to increase irrigation in response to a heat event during veraison, *when* would you most likely increase irrigation? Select all that apply.	During *harvest*, at what forecasted high temperature would you increase irrigation for your primary variety?	Assuming a forecasted temperature above the threshold selected in the previous question, by how much are you likely to increase irrigation?	If you chose to increase irrigation in response to a heat event during harvest, *when* would you most likely increase irrigation? Select all that apply.	We recognize that these questions and responses are very general and do not capture the myriad conditions that drive decision making in the vineyard and we appreciate the complexity and nuance involved in viticulture. If you would like to provide an additional detail or clarification regarding your responses, or if you have any comments, we welcome you to provide those here. We ask that you do no…
Respondent 1	2020-04-15 08:56:10	I consent to taking this survey and I have not written my name, employer, or any similarly identifying information in my responses.	Southern Central Coast (e.g. Paso Robles, San Luis Obispo, Santa Barbara)	500 or more acres	Cabernet Sauvignon	Minor problem	Serious problem	Not a problem		Moderate problem	Not a problem	Minor problem	Serious problem	Serious problem	Not a problem	Slightly effective	Moderately prepared	I work with others to make management decisions that are carried out by myself, our team, or by vineyard staff and/or laborers	I would not necessary increase irrigation, but It would depend on how long it has been since my last irrigation. We do long irrigation sets that are expected to last 3-4 weeks.	Small increase (<30%)		Maybe if forecast is for above 100F for several days and i haven't watered in a while. Also would depend on how long till i could get the fruit harvested.	Small increase (<30%)
Respondent 2	2020-05-01 10:16:01	I consent to taking this survey and I have not written my name, employer, or any similarly identifying information in my responses.	Inland Valleys (e.g. Sacramento, Lodi, Modesto, Madera)	500 or more acres	Cabernet Sauvignon	Minor problem	Moderate problem	Minor problem	Minor problem	Minor problem	Minor problem	Moderate problem	Moderate problem	Moderate problem	Minor problem	Slightly effective	Slightly prepared	I make recommendations to vineyard owners or managers based on my expertise and/or field observations	Above 95F	Moderate increase (30-70%)	Before the heat event, During the heat event	Above 100F	Small increase (<30%)	Before the heat event
Respondent 3	2020-06-08 13:06:44	I consent to taking this survey and I have not written my name, employer, or any similarly identifying information in my responses.	Inland Valleys (e.g. Sacramento, Lodi, Modesto, Madera)	500 or more acres	Cabernet Sauvignon		Devastating problem						Devastating problem	Devastating problem		Moderately effective	Slightly prepared	I make recommendations to vineyard owners or managers based on my expertise and/or field observations	Above 105F	Small increase (<30%)	Before the heat event	Above 105F	Small increase (<30%)	Before the heat event
Respondent 4	2020-06-08 13:40:31	I consent to taking this survey and I have not written my name, employer, or any similarly identifying information in my responses.	Inland Valleys (e.g. Sacramento, Lodi, Modesto, Madera)	200 acres to less than 500 acres	Rubired	Minor problem	Moderate problem	Moderate problem	Minor problem	Moderate problem	Not a problem	Minor problem	Moderate problem	Moderate problem	Minor problem	Moderately effective	Moderately prepared	I work with others to make management decisions that are carried out by myself, our team, or by vineyard staff and/or laborers	Above 100F	Small increase (<30%)	Before the heat event	Above 95F	Small increase (<30%)	Before the heat event
Respondent 5	2020-06-08 14:21:40	I consent to taking this survey and I have not written my name, employer, or any similarly identifying information in my responses.	Inland Valleys (e.g. Sacramento, Lodi, Modesto, Madera)	50 acres to less than 200 acres	Thompson	Moderate problem	Serious problem	Not a problem	Not a problem	Not a problem	Not a problem	Moderate problem	Minor problem	Minor problem	Not a problem	No response	Not prepared	I am solely responsible for making management decisions that are carried out by myself or vineyard staff and/or laborers	Above 110F	Small increase (<30%)	During the heat event	No water at harvest for raisins	No increase	I would not increase irrigation
Respondent 6	2020-06-08 15:00:17	I consent to taking this survey and I have not written my name, employer, or any similarly identifying information in my responses.	Inland Valleys (e.g. Sacramento, Lodi, Modesto, Madera)		Cabernet Sauvignon	Moderate problem	Serious problem	Not a problem	Minor problem	Moderate problem	Not a problem	Serious problem	Devastating problem	Moderate problem	Moderate problem	Not effective	Slightly prepared	I am solely responsible for making management decisions that are carried out by myself or vineyard staff and/or laborers	Above 105F	Moderate increase (30-70%)	Before the heat event, During the heat event	I would not increase irrigation	No increase
Respondent 7	2020-06-08 15:06:04	I consent to taking this survey and I have not written my name, employer, or any similarly identifying information in my responses.	North Coast (e.g. Lake, Mendocino, Napa, Solano, Sonoma)	Less than 50 acres	Roussanne	Moderate problem	Serious problem	Serious problem	Moderate problem	Moderate problem	Minor problem	Moderate problem	Serious problem	Moderate problem	Devastating problem	Moderately effective	Moderately prepared	I am solely responsible for making management decisions that are carried out by myself or vineyard staff and/or laborers	Above 100F	Moderate increase (30-70%)	Before the heat event	Above 100F	Moderate increase (30-70%)	Before the heat event	I may also consider running over head sprinklers for evaporative cooling on very warm days (105 degrees or more). Typically we run the sprinklers in the middle of the day for 3 hours.
Respondent 8	2020-06-08 15:10:58	I consent to taking this survey and I have not written my name, employer, or any similarly identifying information in my responses.	Inland Valleys (e.g. Sacramento, Lodi, Modesto, Madera)	500 or more acres	Cabernet Sauvignon	Moderate problem	Serious problem	Minor problem	Minor problem	Minor problem	Minor problem	Moderate problem	Serious problem	Serious problem	Moderate problem	Moderately effective	Moderately prepared	I make recommendations to vineyard owners or managers based on my expertise and/or field observations	Above 100F	Small increase (<30%)	Before the heat event	Above 90F	No increase	I would not increase irrigation
Respondent 9	2020-06-08 16:57:51	I consent to taking this survey and I have not written my name, employer, or any similarly identifying information in my responses.	Southern California (e.g. Malibu, Cucamonga, Temecula, San Pasqual)	500 or more acres	Cabernet Sauvignon	Moderate problem	Devastating problem	Minor problem	Minor problem	Minor problem	Moderate problem	Moderate problem	Serious problem	Moderate problem	Not a problem	Moderately effective	Slightly prepared	I make recommendations to vineyard owners or managers based on my expertise and/or field observations	Above 90F	Moderate increase (30-70%)	Before the heat event	Above 95F	Moderate increase (30-70%)	Before the heat event	Some growers harvest at night. It will be interesting if you can produce data about the difference on juice chemistry when harvesting during day hours vs. night time.
Respondent 10	2020-06-08 17:01:01	I consent to taking this survey and I have not written my name, employer, or any similarly identifying information in my responses.	Southern California (e.g. Malibu, Cucamonga, Temecula, San Pasqual)	Less than 50 acres	Zinfandel	Moderate problem	Moderate problem	Minor problem	Minor problem	Not a problem	Moderate problem	Moderate problem	Minor problem	Minor problem	Minor problem	Slightly effective	Slightly prepared	I am solely responsible for making management decisions that are carried out by myself or vineyard staff and/or laborers	Above 95F	Small increase (<30%)	During the heat event	Above 95F	Small increase (<30%)	Before the heat event
Respondent 11	2020-06-08 17:44:14	I consent to taking this survey and I have not written my name, employer, or any similarly identifying information in my responses.	Southern Inland Valleys (e.g. Fresno, Tulare, Kings, Kern)	500 or more acres	Pinot Gris	Minor problem	Devastating problem	Not a problem	Not a problem	Not a problem	Minor problem	Moderate problem	Serious problem	Serious problem	Not a problem	Highly effective	Moderately prepared	I work with others to make management decisions that are carried out by myself, our team, or by vineyard staff and/or laborers	Above 100F	Small increase (<30%)				Before the heat event
Respondent 12	2020-06-08 19:23:13	I consent to taking this survey and I have not written my name, employer, or any similarly identifying information in my responses.	North Coast (e.g. Lake, Mendocino, Napa, Solano, Sonoma)	Less than 50 acres	Cabernet Sauvignon	Moderate problem	Moderate problem	Moderate problem	Minor problem	Minor problem	Moderate problem	Moderate problem	Serious problem	Moderate problem	Moderate problem	Slightly effective	Slightly prepared	I am solely responsible for making management decisions that are carried out by myself or vineyard staff and/or laborers	Above 100F	Small increase (<30%)	During the heat event	Above 100F	Small increase (<30%)	During the heat event
Respondent 13	2020-06-08 19:42:49	I consent to taking this survey and I have not written my name, employer, or any similarly identifying information in my responses.	North Coast (e.g. Lake, Mendocino, Napa, Solano, Sonoma)	Less than 50 acres	Cabernet Sauvignon	Minor problem	Minor problem	Minor problem	Moderate problem	Moderate problem	Minor problem	Moderate problem	Minor problem	Minor problem	Minor problem	Moderately effective	Moderately prepared	I work with others to make management decisions that are carried out by myself, our team, or by vineyard staff and/or laborers	Above 100F	Moderate increase (30-70%)	During the heat event	Above 95F	Small increase (<30%)	During the heat event
Respondent 14	2020-06-08 20:10:23	I consent to taking this survey and I have not written my name, employer, or any similarly identifying information in my responses.	North Coast (e.g. Lake, Mendocino, Napa, Solano, Sonoma)	500 or more acres	Cabernet Sauvignon	Minor problem	Moderate problem	Minor problem	Minor problem	Moderate problem	Minor problem	Moderate problem	Serious problem	Minor problem	Serious problem	Slightly effective	Slightly prepared	I make recommendations to vineyard owners or managers based on my expertise and/or field observations	Above 95F	Moderate increase (30-70%)	Before the heat event	I would not increase irrigation	No increase	I would not increase irrigation	When to irrigate during hot temperatures dependent on time of year and whether you are already irrigating.
Respondent 15	2020-06-09 05:17:20	I consent to taking this survey and I have not written my name, employer, or any similarly identifying information in my responses.	Northern / Central Inland Valleys (e.g. Sacramento, Lodi, Modesto, Madera)	Less than 50 acres	Summer Royal	Not a problem	Moderate problem	Not a problem	Not a problem	Not a problem	Not a problem	Moderate problem	Moderate problem	Not a problem	Minor problem	Moderately effective	Moderately prepared	I work with others to make management decisions that are carried out by myself, our team, or by vineyard staff and/or laborers	Above 95F	Moderate increase (30-70%)	Before the heat event	I would not increase irrigation	No increase	I would not increase irrigation
Respondent 16	2020-06-09 08:24:04	I consent to taking this survey and I have not written my name, employer, or any similarly identifying information in my responses.	Northern / Central Inland Valleys (e.g. Sacramento, Lodi, Modesto, Madera)		Chardonnay	Not a problem	Serious problem	Moderate problem	Minor problem	Moderate problem	Moderate problem	Serious problem	Moderate problem	Minor problem	Minor problem	Highly effective	Extremely prepared	I work with others to make management decisions that are carried out by myself, our team, or by vineyard staff and/or laborers	Above 100F	Small increase (<30%)	Before the heat event	Above 90F	Small increase (<30%)	Before the heat event
Respondent 17	2020-06-09 10:18:08	I consent to taking this survey and I have not written my name, employer, or any similarly identifying information in my responses.	North Coast (e.g. Lake, Mendocino, Napa, Solano, Sonoma)	500 or more acres	Cabernet Sauvignon	Minor problem	Serious problem	Not a problem	Minor problem	Minor problem	Minor problem	Minor problem	Serious problem	Not a problem	Serious problem	Moderately effective	Moderately prepared	I work with others to make management decisions that are carried out by myself, our team, or by vineyard staff and/or laborers	Above 90F	Large increase (>70%)	Before the heat event	Above 90F	Large increase (>70%)	Before the heat event
Respondent 18	2020-06-09 13:41:38	I consent to taking this survey and I have not written my name, employer, or any similarly identifying information in my responses.	Southern California (e.g. Malibu, Cucamonga, Temecula, San Pasqual)	50 acres to less than 200 acres	Cabernet Sauvignon	Moderate problem	Serious problem	Serious problem	Minor problem	Moderate problem	Moderate problem	Moderate problem	Devastating problem	Serious problem	Moderate problem		Moderately prepared	I am solely responsible for making management decisions that are carried out by myself or vineyard staff and/or laborers	Above 95F	Moderate increase (30-70%)	Before the heat event, After the heat event	Above 95F	Small increase (<30%)	Before the heat event
Respondent 19	2020-06-09 14:58:27	I consent to taking this survey and I have not written my name, employer, or any similarly identifying information in my responses.	Southern Central Coast (e.g. Paso Robles, San Luis Obispo, Santa Barbara)	500 or more acres	Cabernet Sauvignon	Minor problem	Serious problem	Not a problem	Moderate problem	Minor problem	Minor problem	Minor problem	Moderate problem	Minor problem	Moderate problem	Moderately effective	Slightly prepared	I am solely responsible for making management decisions that are carried out by myself or vineyard staff and/or laborers	Above 100F	Moderate increase (30-70%)	Before the heat event, During the heat event	Above 100F	Moderate increase (30-70%)	Before the heat event, During the heat event
Respondent 20	2020-06-09 15:10:39	I consent to taking this survey and I have not written my name, employer, or any similarly identifying information in my responses.	Southern Inland Valleys (e.g. Fresno, Tulare, Kings, Kern)	50 acres to less than 200 acres	Rubired, French Columbard	Moderate problem	Serious problem	Not a problem	Serious problem	Moderate problem	Moderate problem	Serious problem	Serious problem	Serious problem	Not a problem	Highly effective	Extremely prepared	I make recommendations to vineyard owners or managers based on my expertise and/or field observations	Above 100F	Moderate increase (30-70%)	Before the heat event	Above 95F	Small increase (<30%)	Before the heat event	Increased irrigation will also depend on the crop load. This season the crop load is much lower than normal.
Respondent 21	2020-06-10 06:18:17	I consent to taking this survey and I have not written my name, employer, or any similarly identifying information in my responses.	Northern / Central Inland Valleys (e.g. Sacramento, Lodi, Modesto, Madera)	Less than 50 acres	Cabernet Sauvignon	Devastating problem	Devastating problem	Not a problem	Not a problem	Minor problem	Not a problem	Serious problem	Moderate problem	Moderate problem	Minor problem	Slightly effective	Extremely prepared	I am solely responsible for making management decisions that are carried out by myself or vineyard staff and/or laborers	Above 105F	Large increase (>70%)	Before the heat event, During the heat event	Above 100F	Moderate increase (30-70%)	Before the heat event, During the heat event
Respondent 22	2020-06-10 12:16:07	I consent to taking this survey and I have not written my name, employer, or any similarly identifying information in my responses.	Southern California (e.g. Malibu, Cucamonga, Temecula, San Pasqual)	Less than 50 acres	Syrah	Minor problem	Serious problem	Moderate problem	Not a problem	Moderate problem	Moderate problem	Serious problem	Serious problem	Serious problem	Moderate problem	Moderately effective	Slightly prepared	I am solely responsible for making management decisions that are carried out by myself or vineyard staff and/or laborers	Above 95F	Moderate increase (30-70%)	Before the heat event, During the heat event	Above 90F	Moderate increase (30-70%)	Before the heat event, During the heat event	1 acre vineyard, 1st harvest this year (2020)
Respondent 23	2020-06-10 12:17:55	I consent to taking this survey and I have not written my name, employer, or any similarly identifying information in my responses.	San Diego County	Less than 50 acres	Cabernet Sauvignon	Minor problem	Serious problem	Minor problem	Not a problem	Minor problem	Minor problem	Moderate problem	Moderate problem	Serious problem	Minor problem	Slightly effective	Moderately prepared	I am solely responsible for making management decisions that are carried out by myself or vineyard staff and/or laborers	Above 95F	Small increase (<30%)	Before the heat event	Above 95F	Small increase (<30%)	Before the heat event
Respondent 24	2020-06-10 12:19:23	I consent to taking this survey and I have not written my name, employer, or any similarly identifying information in my responses.	Southern California (e.g. Malibu, Cucamonga, Temecula, San Pasqual)	Less than 50 acres	Chardonnay	Minor problem	Moderate problem	Not a problem	Not a problem	Moderate problem	Minor problem	Serious problem	Serious problem	Not a problem	Minor problem	Slightly effective	Slightly prepared	I work with others to make management decisions that are carried out by myself, our team, or by vineyard staff and/or laborers	Above 100F	Small increase (<30%)	Before the heat event	Above 100F	Small increase (<30%)	Before the heat event
Respondent 25	2020-06-10 12:22:11	I consent to taking this survey and I have not written my name, employer, or any similarly identifying information in my responses.	Southern California (e.g. Malibu, Cucamonga, Temecula, San Pasqual)	Less than 50 acres	Maxine Rouge and Muscat	Minor problem	Serious problem	Minor problem	Not a problem	Not a problem	Minor problem	Minor problem	Serious problem	Minor problem	Not a problem	Slightly effective	Slightly prepared	I am solely responsible for making management decisions that are carried out by myself or vineyard staff and/or laborers	Above 100F	Moderate increase (30-70%)	Before the heat event	Above 105F	Small increase (<30%)	During the heat event
Respondent 26	2020-06-10 12:48:13	I consent to taking this survey and I have not written my name, employer, or any similarly identifying information in my responses.	Southern California (e.g. Malibu, Cucamonga, Temecula, San Pasqual)	500 or more acres	Cabernet Sauvignon	Serious problem	Devastating problem	Moderate problem	Minor problem	Minor problem	Serious problem	Serious problem	Devastating problem	Serious problem	Serious problem	Moderately effective	Moderately prepared	I make recommendations to vineyard owners or managers based on my expertise and/or field observations	I manage for 100% forecasted ETc and switch to daily irrigation	Moderate increase (30-70%)	Before the heat event	I manage for 100% forecasted ETc	Moderate increase (30-70%)	Before the heat event	Temperature only irrigation guidance is of limited value. ET or pressure chamber provides better irrigation guidance
Respondent 27	2020-06-10 12:59:05	I consent to taking this survey and I have not written my name, employer, or any similarly identifying information in my responses.	Southern California (e.g. Malibu, Cucamonga, Temecula, San Pasqual)	Less than 50 acres	Cabernet Sauvignon	Devastating problem	Devastating problem	Serious problem	Serious problem	Serious problem	Serious problem	Devastating problem	Devastating problem	Serious problem	Serious problem	Moderately effective	Moderately prepared	I make recommendations to vineyard owners or managers based on my expertise and/or field observations	Above 90F	Moderate increase (30-70%)	Before the heat event	Above 90F	Moderate increase (30-70%)	Before the heat event
Respondent 28	2020-06-10 13:07:45	I consent to taking this survey and I have not written my name, employer, or any similarly identifying information in my responses.	Southern California (e.g. Malibu, Cucamonga, Temecula, San Pasqual)	Less than 50 acres	Syrah	Minor problem	Minor problem	Not a problem	Minor problem	Moderate problem	Minor problem	Serious problem	Serious problem	Not a problem	Moderate problem	Moderately effective	Moderately prepared	I am solely responsible for making management decisions that are carried out by myself or vineyard staff and/or laborers	Above 100F	Moderate increase (30-70%)	Before the heat event	I would not increase irrigation	No increase	I would not increase irrigation
Respondent 29	2020-06-10 13:29:52	I consent to taking this survey and I have not written my name, employer, or any similarly identifying information in my responses.	Southern California (e.g. Malibu, Cucamonga, Temecula, San Pasqual)	Less than 50 acres	Tempranillo	Minor problem	Serious problem	Not a problem	Not a problem	Not a problem	Moderate problem	Moderate problem	Devastating problem	Moderate problem	Moderate problem	Moderately effective	Moderately prepared	I am solely responsible for making management decisions that are carried out by myself or vineyard staff and/or laborers	Above 90F	Small increase (<30%)	Before the heat event	it would depend upon a number of factors	Small increase (<30%)	Before the heat event
Respondent 30	2020-06-10 14:04:50	I consent to taking this survey and I have not written my name, employer, or any similarly identifying information in my responses.	Southern California (e.g. Malibu, Cucamonga, Temecula, San Pasqual)	Less than 50 acres	sangiovese	Minor problem	Minor problem	Not a problem	Not a problem	Minor problem	Serious problem	Serious problem	Serious problem	Moderate problem	Moderate problem	No response	Not prepared	I am solely responsible for making management decisions that are carried out by myself or vineyard staff and/or laborers	Above 100F	Small increase (<30%)	Before the heat event, During the heat event, After the heat event	Above 100F	Small increase (<30%)	Before the heat event, During the heat event
Respondent 31	2020-06-10 16:32:51	I consent to taking this survey and I have not written my name, employer, or any similarly identifying information in my responses.	Southern California (e.g. Malibu, Cucamonga, Temecula, San Pasqual)	Less than 50 acres	Petit Syrah	Not a problem	Minor problem	Not a problem	Not a problem	Not a problem	Moderate problem	Minor problem	Minor problem	Minor problem	Minor problem	Highly effective	Extremely prepared	I am solely responsible for making management decisions that are carried out by myself or vineyard staff and/or laborers	Above 90F	Moderate increase (30-70%)	Before the heat event	Above 90F	Moderate increase (30-70%)	Before the heat event
Respondent 32	2020-06-11 07:17:49	I consent to taking this survey and I have not written my name, employer, or any similarly identifying information in my responses.	Southern California (e.g. Malibu, Cucamonga, Temecula, San Pasqual)	Less than 50 acres	Cabernet Sauvignon	Minor problem	Serious problem	Moderate problem	Minor problem	Not a problem	Minor problem	Moderate problem	Moderate problem	Moderate problem	Minor problem	Moderately effective	Moderately prepared	I am solely responsible for making management decisions that are carried out by myself or vineyard staff and/or laborers	Above 100F	Moderate increase (30-70%)	Before the heat event	It depends on what stage of harvest and the condition the plants and berries exhibit at that time	Small increase (<30%)	Before the heat event	The amount that t I would increase irrigation would depend on whet I'm at in my "regular" irrigation schedule.
Respondent 33	2020-06-11 08:13:35	I consent to taking this survey and I have not written my name, employer, or any similarly identifying information in my responses.	Southern California (e.g. Malibu, Cucamonga, Temecula, San Pasqual)	Less than 50 acres	Petit Syrah	Minor problem	Moderate problem	Not a problem	Not a problem	Minor problem	Not a problem	Minor problem	Moderate problem	Minor problem	Minor problem	Moderately effective	Moderately prepared	I make recommendations to vineyard owners or managers based on my expertise and/or field observations	Above 90F	Small increase (<30%)	During the heat event	Above 90F	Small increase (<30%)	During the heat event
Respondent 34	2020-06-12 09:17:10	I consent to taking this survey and I have not written my name, employer, or any similarly identifying information in my responses.	Southern Inland Valleys (e.g. Fresno, Tulare, Kings, Kern)	500 or more acres	Chardonnay	Moderate problem	Serious problem	Minor problem	Minor problem	Moderate problem	Minor problem	Moderate problem	Moderate problem	Minor problem	Minor problem	Moderately effective	Slightly prepared	I work with others to make management decisions that are carried out by myself, our team, or by vineyard staff and/or laborers	Above 100F	Small increase (<30%)	Before the heat event, During the heat event, After the heat event	Above 100F	Small increase (<30%)	Before the heat event
Respondent 35	2020-06-12 14:30:54	I consent to taking this survey and I have not written my name, employer, or any similarly identifying information in my responses.	Southern California (e.g. Malibu, Cucamonga, Temecula, San Pasqual)	Less than 50 acres	Petit Syrah			Not a problem	Not a problem	Not a problem	Moderate problem	Minor problem	Serious problem	Moderate problem	Not a problem	Highly effective	Moderately prepared	I am solely responsible for making management decisions that are carried out by myself or vineyard staff and/or laborers	Above 100F	Small increase (<30%)	Before the heat event, During the heat event, After the heat event	Above 95F	Small increase (<30%)	Before the heat event, During the heat event
Respondent 36	2020-06-13 09:55:01	I consent to taking this survey and I have not written my name, employer, or any similarly identifying information in my responses.	Southern California (e.g. Malibu, Cucamonga, Temecula, San Pasqual)	Less than 50 acres	Grenache Noir	Minor problem	Moderate problem	Not a problem	Not a problem	Not a problem	Not a problem	Serious problem	Moderate problem	Minor problem	Not a problem	Moderately effective	Moderately prepared	I am solely responsible for making management decisions that are carried out by myself or vineyard staff and/or laborers	Above 90F	Small increase (<30%)	Before the heat event	Above 95F	Moderate increase (30-70%)	Before the heat event	The Grenache Noir is new to. us but very vigorous and susceptible to downy mildew here, therefore it requires lots of care. Tannat is our money-maker so we ensure it is carefully observed and attended to.
Respondent 37	2020-06-14 06:26:47	I consent to taking this survey and I have not written my name, employer, or any similarly identifying information in my responses.	Southern California (e.g. Malibu, Cucamonga, Temecula, San Pasqual)	Less than 50 acres	Syrah	Minor problem	Moderate problem	Not a problem	Not a problem	Minor problem	Moderate problem	Moderate problem	Moderate problem	Moderate problem	Moderate problem	Moderately effective	Not prepared	I am solely responsible for making management decisions that are carried out by myself or vineyard staff and/or laborers	Above 90F	Moderate increase (30-70%)	Before the heat event	I would not increase irrigation	No increase	Before the heat event
Respondent 38	2020-06-15 08:09:28	I consent to taking this survey and I have not written my name, employer, or any similarly identifying information in my responses.	Southern Inland Valleys (e.g. Fresno, Tulare, Kings, Kern)	Less than 50 acres	Rubired	Not a problem	Minor problem	Not a problem	Minor problem	Minor problem	Not a problem	Minor problem	Moderate problem	Minor problem	Not a problem	Moderately effective	Moderately prepared	I am solely responsible for making management decisions that are carried out by myself or vineyard staff and/or laborers	Above 105F	Small increase (<30%)	During the heat event	Above 100F	Small increase (<30%)	During the heat event
Respondent 39	2020-06-16 11:44:38	I consent to taking this survey and I have not written my name, employer, or any similarly identifying information in my responses.	Southern California (e.g. Malibu, Cucamonga, Temecula, San Pasqual)	Less than 50 acres	Cabernet Sauvignon	Serious problem	Serious problem	Moderate problem	Not a problem	Not a problem	Not a problem	Minor problem	Moderate problem	Minor problem	Serious problem	Moderately effective	Moderately prepared	I work with others to make management decisions that are carried out by myself, our team, or by vineyard staff and/or laborers	Above 95F	Small increase (<30%)	Before the heat event	Above 100F	Small increase (<30%)	Before the heat event
Respondent 40	2020-06-17 20:30:28	I consent to taking this survey and I have not written my name, employer, or any similarly identifying information in my responses.	Southern California (e.g. Malibu, Cucamonga, Temecula, San Pasqual)	Less than 50 acres	Cabernet Sauvignon	Serious problem	Serious problem	Serious problem	Minor problem	Minor problem	Moderate problem	Moderate problem	Devastating problem	Devastating problem	Serious problem	Moderately effective	Slightly prepared	I work with others to make management decisions that are carried out by myself, our team, or by vineyard staff and/or laborers	Above 95F	Small increase (<30%)	Before the heat event	Above 90F	Moderate increase (30-70%)	Before the heat event
Respondent 41	2020-06-23 10:25:59	I consent to taking this survey and I have not written my name, employer, or any similarly identifying information in my responses.	Southern California (e.g. Malibu, Cucamonga, Temecula, San Pasqual)	Less than 50 acres	Merlot	Minor problem	Minor problem	Not a problem	Not a problem	Not a problem	Not a problem	Minor problem	Not a problem	Not a problem	Moderate problem	No response	Slightly prepared	I am solely responsible for making management decisions that are carried out by myself or vineyard staff and/or laborers	Above 95F	Moderate increase (30-70%)	During the heat event	Above 100F	Moderate increase (30-70%)	During the heat event
Respondent 42	2020-06-23 17:34:53	I consent to taking this survey and I have not written my name, employer, or any similarly identifying information in my responses.	Southern California (Fallbrook)	Less than 50 acres	Primitivo and Nero d'Avola, equal acreage	Not a problem	Minor problem	Not a problem	Not a problem	Not a problem	Minor problem	Minor problem	Moderate problem	Not a problem	Moderate problem	Highly effective	Moderately prepared	I am solely responsible for making management decisions that are carried out by myself or vineyard staff and/or laborers	I would increase irrigation a day or two prior to the heatwave then keep a close eye on the vines during the heatwave	Moderate increase (30-70%)	Before the heat event	If vines are not suffering, I would irrigate right after harvest	Moderate increase (30-70%)	During the heat event	It's a challenge to think of increased irrigation during veraison or harvest, many of those decisions would be made on a day to day basis depending on the state of the vines. Ideally I'd prefer to increase a little prior to the heat event if that would not adversely affect the fruit.
Respondent 43	2020-07-03 18:47:16	I consent to taking this survey and I have not written my name, employer, or any similarly identifying information in my responses.	Central Inland Valleys (e.g., Modesto, Madera)	Less than 50 acres	Petit Syrah	Moderate problem	Moderate problem	Not a problem	Not a problem	Not a problem	Not a problem	Moderate problem	Serious problem	Serious problem	Minor problem	Moderately effective	Slightly prepared	I am solely responsible for making management decisions that are carried out by myself or vineyard staff and/or laborers	Above 100F	Moderate increase (30-70%)	Before the heat event	Above 100F	Small increase (<30%)	Before the heat event	I am less likely to increase irrigation during the period from bloom to veraison, unless the heat spell is prolonged.
Respondent 44	2020-07-16 11:22:34	I consent to taking this survey and I have not written my name, employer, or any similarly identifying information in my responses.	North Coast (e.g. Lake, Mendocino, Napa, Solano, Sonoma)	Less than 50 acres	Cabernet Sauvignon	Moderate problem	Devastating problem	Moderate problem	Minor problem	Minor problem	Moderate problem	Moderate problem	Devastating problem	Moderate problem	Devastating problem	Moderately effective	Extremely prepared	I am solely responsible for making management decisions that are carried out by myself or vineyard staff and/or laborers	Above 95F	Moderate increase (30-70%)	Before the heat event	Above 95F	Small increase (<30%)	Before the heat event, After the heat event
Respondent 45	2020-07-27 14:51:43	I consent to taking this survey and I have not written my name, employer, or any similarly identifying information in my responses.	Sierra Foothills (e.g. El Dorado, Amador, Yuba)	Less than 50 acres	Cabernet Sauvignon		Minor problem	Not a problem	Not a problem	Minor problem	Minor problem	Minor problem	Minor problem	Moderate problem	Not a problem	Slightly effective	Not prepared	I am solely responsible for making management decisions that are carried out by myself or vineyard staff and/or laborers	I would not increase irrigation	No increase	I would not increase irrigation	I would not increase irrigation	No increase	I would not increase irrigation
Respondent 46	2020-07-27 15:02:09	I consent to taking this survey and I have not written my name, employer, or any similarly identifying information in my responses.	Sierra Foothills (e.g. El Dorado, Amador, Yuba)	Less than 50 acres	Zinfandel	Not a problem	Minor problem	Not a problem	Not a problem	Minor problem	Not a problem	Not a problem	Minor problem	Minor problem	Moderate problem	Slightly effective	Moderately prepared	I am solely responsible for making management decisions that are carried out by myself or vineyard staff and/or laborers	Above 100F	Small increase (<30%)	During the heat event	Above 100F	Small increase (<30%)	During the heat event
Respondent 47	2020-07-27 15:24:39	I consent to taking this survey and I have not written my name, employer, or any similarly identifying information in my responses.	Sierra Foothills (e.g. El Dorado, Amador, Yuba)	Less than 50 acres	BARBERA	Not a problem	Minor problem	Minor problem	Minor problem	Minor problem	Minor problem	Serious problem	Moderate problem	Moderate problem	Moderate problem	Highly effective	Extremely prepared	I am solely responsible for making management decisions that are carried out by myself or vineyard staff and/or laborers	Above 95F	Small increase (<30%)	Before the heat event, During the heat event, After the heat event	Above 90F	Small increase (<30%)	Before the heat event, During the heat event
Respondent 48	2020-07-27 15:50:17	I consent to taking this survey and I have not written my name, employer, or any similarly identifying information in my responses.	Sierra Foothills (e.g. El Dorado, Amador, Yuba)	Less than 50 acres	Syrah	Minor problem	Serious problem	Not a problem	Not a problem	Minor problem	Not a problem	Minor problem	Moderate problem	Moderate problem	Not a problem	Slightly effective	Not prepared	I am solely responsible for making management decisions that are carried out by myself or vineyard staff and/or laborers	I would not increase irrigation	No increase	I would not increase irrigation	I would not increase irrigation	No increase	I would not increase irrigation	Water shortage and drying well would challenge increasing irrigation
Respondent 49	2020-07-27 16:20:36	I consent to taking this survey and I have not written my name, employer, or any similarly identifying information in my responses.	Sierra Foothills (e.g. El Dorado, Amador, Yuba)	Less than 50 acres	Zinfandel	Minor problem	Serious problem	Minor problem	Moderate problem	Serious problem	Not a problem	Moderate problem	Serious problem	Serious problem	Serious problem	Moderately effective	Moderately prepared	I work with others to make management decisions that are carried out by myself, our team, or by vineyard staff and/or laborers	Above 90F	Small increase (<30%)	Before the heat event	Above 90F	No increase	Before the heat event
Respondent 50	2020-07-27 22:10:03	I consent to taking this survey and I have not written my name, employer, or any similarly identifying information in my responses.	Sierra Foothills (e.g. El Dorado, Amador, Yuba)	Less than 50 acres	Sagrantino										Not a problem	Moderately effective	Moderately prepared	I work with others to make management decisions that are carried out by myself, our team, or by vineyard staff and/or laborers	Above 95F	Small increase (<30%)	Before the heat event	Above 100F	Small increase (<30%)	Before the heat event
Respondent 51	2020-07-28 09:37:35	I consent to taking this survey and I have not written my name, employer, or any similarly identifying information in my responses.	Sierra Foothills (e.g. El Dorado, Amador, Yuba)	Less than 50 acres	Syrah	Not a problem	Moderate problem	Not a problem	Not a problem	Moderate problem	Not a problem	Not a problem	Not a problem	Not a problem	Not a problem		Moderately prepared	I am solely responsible for making management decisions that are carried out by myself or vineyard staff and/or laborers	Above 105F	Moderate increase (30-70%)	Before the heat event	I would not increase irrigation	No increase	I would not increase irrigation
Respondent 52	2020-07-29 09:15:50	I consent to taking this survey and I have not written my name, employer, or any similarly identifying information in my responses.	Sierra Foothills (e.g. El Dorado, Amador, Yuba)	Less than 50 acres	Syrah		Moderate problem	Not a problem	Minor problem	Moderate problem	Not a problem	Moderate problem	Minor problem	Minor problem	Moderate problem		Moderately prepared	I am solely responsible for making management decisions that are carried out by myself or vineyard staff and/or laborers	Above 100F	Small increase (<30%)	During the heat event	Above 100F	Small increase (<30%)	Before the heat event, During the heat event
Respondent 53	2020-07-30 07:10:34	I consent to taking this survey and I have not written my name, employer, or any similarly identifying information in my responses.	Sierra Foothills (e.g. El Dorado, Amador, Yuba)	Less than 50 acres	barbera	Minor problem	Moderate problem	Not a problem	Not a problem	Not a problem	Not a problem	Minor problem	Minor problem	Minor problem	Minor problem	Moderately effective	Moderately prepared	I am solely responsible for making management decisions that are carried out by myself or vineyard staff and/or laborers	Above 100F	Small increase (<30%)	During the heat event	Above 95F	Small increase (<30%)	During the heat event
Respondent 54	2020-07-30 14:52:50	I consent to taking this survey and I have not written my name, employer, or any similarly identifying information in my responses.	Sierra Foothills (e.g. El Dorado, Amador, Yuba)	50 acres to less than 200 acres	Barbera		Moderate problem	Not a problem	Not a problem	Moderate problem	Not a problem	Minor problem	Minor problem	Minor problem	Moderate problem	Moderately effective	Moderately prepared	I am solely responsible for making management decisions that are carried out by myself or vineyard staff and/or laborers	Above 100F	No increase	Before the heat event	I would not increase irrigation	No increase	Before the heat event	We have some vineyards only on overhead sprinklers and others on a dual overhead/drip system. Each system would be used differently in response to a heat event, particularly during harvest. For example we might mitigate with drip during harvest but not with overheads. At other times overheads may have a cooling effect where drip doesn't. I think your study would need to differentiate the advantag…
Respondent 55	2020-08-07 04:19:18	I consent to taking this survey and I have not written my name, employer, or any similarly identifying information in my responses.	Sierra Foothills (e.g. El Dorado, Amador, Yuba)	50 acres to less than 200 acres	Cabernet Sauvignon	Minor problem	Moderate problem	Not a problem	Minor problem	Minor problem	Minor problem	Minor problem	Minor problem	Minor problem	Minor problem	Moderately effective	Moderately prepared	I am solely responsible for making management decisions that are carried out by myself or vineyard staff and/or laborers	Above 100F	Small increase (<30%)	After the heat event	Above 100F	Small increase (<30%)	After the heat event	Your question about increasing irrigation "after a heat event" more about an increase in frequency of irrigation than a longer run time. Specific soils only hold so much.
Respondent 56	2020-08-21 14:33:16	I consent to taking this survey and I have not written my name, employer, or any similarly identifying information in my responses.	Sierra Foothills (e.g. El Dorado, Amador, Yuba)	Less than 50 acres	Syrah	Minor problem	Moderate problem	Moderate problem	Minor problem	Serious problem	Moderate problem	Moderate problem	Serious problem	Serious problem	Serious problem	Moderately effective	Moderately prepared	I work with others to make management decisions that are carried out by myself, our team, or by vineyard staff and/or laborers	Above 100F	Small increase (<30%)	Before the heat event	I would not increase irrigation	No increase	I would not increase irrigation
Respondent 57	2020-09-09 14:20:29	I consent to taking this survey and I have not written my name, employer, or any similarly identifying information in my responses.	Sierra Foothills (e.g. El Dorado, Amador, Yuba)	Less than 50 acres	Petit Syrah	Moderate problem	Moderate problem	Not a problem	Minor problem	Minor problem	Not a problem	Not a problem	Serious problem	Not a problem	Minor problem	Highly effective	Moderately prepared	I work with others to make management decisions that are carried out by myself, our team, or by vineyard staff and/or laborers	Above 100F	Small increase (<30%)	Before the heat event, During the heat event, After the heat event	Above 100F	Small increase (<30%)	Before the heat event, During the heat event, After the heat event
Respondent 58	2020-10-19 14:20:57	I consent to taking this survey and I have not written my name, employer, or any similarly identifying information in my responses.	Sierra Foothills (e.g. El Dorado, Amador, Yuba)	Less than 50 acres	Merlot	Minor problem	Moderate problem	Not a problem	Minor problem	Minor problem	Not a problem	Moderate problem	Moderate problem	Moderate problem	Minor problem	Slightly effective	Slightly prepared	I am solely responsible for making management decisions that are carried out by myself or vineyard staff and/or laborers	Above 90F	Moderate increase (30-70%)	Before the heat event, During the heat event	Above 90F	Small increase (<30%)	Before the heat event, During the heat event
